# *In planta* bacterial multi-omics analysis illuminates regulatory principles underlying plant-pathogen interactions

**DOI:** 10.1101/822932

**Authors:** Tatsuya Nobori, Yiming Wang, Jingni Wu, Sara Christina Stolze, Yayoi Tsuda, Iris Finkemeier, Hirofumi Nakagami, Kenichi Tsuda

**Author notes:** These authors contributed equally to this work (Tatsuya Nobori, Yiming Wang). Salk Institute for Biological Studies, La Jolla, CA 92037, USA. College of Plant Protection, Nanjing Agriculture University, Nanjing 210095, Jiangsu, China (Yiming Wang). National Key Laboratory of Plant Molecular Genetics, Shanghai Institute of Plant Physiology and Ecology, Chinese Academy of Sciences, 200032 Shanghai, China (Jingni Wu). Plant Physiology, Institute of Plant Biology and Biotechnology, University of Muenster, 48149 Münster, Germany (Iris Finkemeier).

## Abstract

Understanding how gene expression is regulated in plant pathogens is crucial for pest control and thus global food security. An integrated understanding of bacterial gene regulation in the host is dependent on multi-omic datasets, but these are largely lacking. Here, we simultaneously characterized the transcriptome and proteome of a foliar bacterial pathogen, *Pseudomonas syringae*, in *Arabidopsis thaliana* and identified a number of bacterial processes influenced by plant immunity at the mRNA and the protein level. We found instances of both concordant and discordant regulation of bacterial mRNAs and proteins. Notably, the tip component of bacterial type III secretion system was selectively suppressed by the plant salicylic acid pathway at the protein level, suggesting protein-level targeting of the bacterial virulence system by plant immunity. Furthermore, gene co-expression analysis illuminated previously unknown gene regulatory modules underlying bacterial virulence and their regulatory hierarchy. Collectively, the integrated *in planta* bacterial omics approach provides molecular insights into multiple layers of bacterial gene regulation that contribute to bacterial growth *in planta* and elucidate the role of plant immunity in controlling pathogens.
