## Supplementary material for "*In planta* bacterial multi-omics analysis illuminates regulatory principles underlying plant-pathogen interactions": Data S7

### Sheet: I
GO_ID	description	p-val	adjusted p-val (the Benjamini-Hochberg method)	cluster freq	total freq	genes
10467	gene expression	4.9828e-11	1.4649e-08	21/118 17.7%	120/3757 3.1%	PSPTO_0629 PSPTO_0636 PSPTO_0539 PSPTO_0622 PSPTO_0644 PSPTO_0621 PSPTO_4933 PSPTO_0645 PSPTO_1476 PSPTO_4425 PSPTO_3358 PSPTO_0640 PSPTO_1475 PSPTO_0650 PSPTO_0652 PSPTO_2379 PSPTO_0074 PSPTO_5136 PSPTO_1473 PSPTO_2380 PSPTO_5242
6412	translation	3.1939e-10	4.695e-08	17/118 14.4%	83/3757 2.2%	PSPTO_0629 PSPTO_0636 PSPTO_0539 PSPTO_0622 PSPTO_0644 PSPTO_0621 PSPTO_4933 PSPTO_0645 PSPTO_1476 PSPTO_4425 PSPTO_0640 PSPTO_0650 PSPTO_0652 PSPTO_2379 PSPTO_5136 PSPTO_1473 PSPTO_2380
44267	cellular protein metabolic process	1.9857e-09	1.946e-07	18/118 15.2%	105/3757 2.7%	PSPTO_0629 PSPTO_0636 PSPTO_0539 PSPTO_0622 PSPTO_0644 PSPTO_0621 PSPTO_4933 PSPTO_1426 PSPTO_0645 PSPTO_1476 PSPTO_4425 PSPTO_0640 PSPTO_0650 PSPTO_0652 PSPTO_2379 PSPTO_5136 PSPTO_1473 PSPTO_2380
19538	protein metabolic process	9.5374e-09	7.01e-07	19/118 16.1%	129/3757 3.4%	PSPTO_5140 PSPTO_0629 PSPTO_0636 PSPTO_0539 PSPTO_0622 PSPTO_0644 PSPTO_0621 PSPTO_4933 PSPTO_1426 PSPTO_0645 PSPTO_1476 PSPTO_4425 PSPTO_0640 PSPTO_0650 PSPTO_0652 PSPTO_2379 PSPTO_5136 PSPTO_1473 PSPTO_2380
34645	cellular macromolecule biosynthetic process	1.9134e-08	1.1251e-06	21/118 17.7%	164/3757 4.3%	PSPTO_0629 PSPTO_0636 PSPTO_0539 PSPTO_0622 PSPTO_0644 PSPTO_0621 PSPTO_4933 PSPTO_1239 PSPTO_0645 PSPTO_1476 PSPTO_4425 PSPTO_0640 PSPTO_0650 PSPTO_0652 PSPTO_0136 PSPTO_2379 PSPTO_0074 PSPTO_5136 PSPTO_1473 PSPTO_2380 PSPTO_5242
9059	macromolecule biosynthetic process	2.657e-08	1.3019e-06	21/118 17.7%	167/3757 4.4%	PSPTO_0629 PSPTO_0636 PSPTO_0539 PSPTO_0622 PSPTO_0644 PSPTO_0621 PSPTO_4933 PSPTO_1239 PSPTO_0645 PSPTO_1476 PSPTO_4425 PSPTO_0640 PSPTO_0650 PSPTO_0652 PSPTO_0136 PSPTO_2379 PSPTO_0074 PSPTO_5136 PSPTO_1473 PSPTO_2380 PSPTO_5242
44249	cellular biosynthetic process	1.6705e-06	7.0161e-05	32/118 27.1%	432/3757 11.4%	PSPTO_0636 PSPTO_0539 PSPTO_0622 PSPTO_0644 PSPTO_1633 PSPTO_0621 PSPTO_0568 PSPTO_1239 PSPTO_0645 PSPTO_1476 PSPTO_4425 PSPTO_0640 PSPTO_1332 PSPTO_0983 PSPTO_5599 PSPTO_5136 PSPTO_1473 PSPTO_2380 PSPTO_5251 PSPTO_0629 PSPTO_4933 PSPTO_1443 PSPTO_0650 PSPTO_1104 PSPTO_5601 PSPTO_0652 PSPTO_0136 PSPTO_2379 PSPTO_0074 PSPTO_5242 PSPTO_2174 PSPTO_2173
9058	biosynthetic process	2.1606e-06	7.9403e-05	32/118 27.1%	437/3757 11.6%	PSPTO_0636 PSPTO_0539 PSPTO_0622 PSPTO_0644 PSPTO_1633 PSPTO_0621 PSPTO_0568 PSPTO_1239 PSPTO_0645 PSPTO_1476 PSPTO_4425 PSPTO_0640 PSPTO_1332 PSPTO_0983 PSPTO_5599 PSPTO_5136 PSPTO_1473 PSPTO_2380 PSPTO_5251 PSPTO_0629 PSPTO_4933 PSPTO_1443 PSPTO_0650 PSPTO_1104 PSPTO_5601 PSPTO_0652 PSPTO_0136 PSPTO_2379 PSPTO_0074 PSPTO_5242 PSPTO_2174 PSPTO_2173
9987	cellular process	6.7309e-06	0.00021988	57/118 48.3%	1097/3757 29.1%	PSPTO_0539 PSPTO_0622 PSPTO_3978 PSPTO_1633 PSPTO_0621 PSPTO_1239 PSPTO_1476 PSPTO_4425 PSPTO_1475 PSPTO_4423 PSPTO_0983 PSPTO_5599 PSPTO_3099 PSPTO_2200 PSPTO_1430 PSPTO_1473 PSPTO_2905 PSPTO_0649 PSPTO_1419 PSPTO_0775 PSPTO_4933 PSPTO_1426 PSPTO_0650 PSPTO_1104 PSPTO_0652 PSPTO_0136 PSPTO_4058 PSPTO_2197 PSPTO_3364 PSPTO_2474 PSPTO_0636 PSPTO_0639 PSPTO_0644 PSPTO_0568 PSPTO_0645 PSPTO_4403 PSP…
8152	metabolic process	7.1432e-05	0.0021001	58/118 49.1%	1208/3757 32.1%	PSPTO_0539 PSPTO_0622 PSPTO_3978 PSPTO_1633 PSPTO_0621 PSPTO_1239 PSPTO_0744 PSPTO_1476 PSPTO_4425 PSPTO_1475 PSPTO_2003 PSPTO_0983 PSPTO_5599 PSPTO_2200 PSPTO_1430 PSPTO_1473 PSPTO_5140 PSPTO_4095 PSPTO_2905 PSPTO_1419 PSPTO_0775 PSPTO_4933 PSPTO_1426 PSPTO_0650 PSPTO_1104 PSPTO_3884 PSPTO_0652 PSPTO_0136 PSPTO_4058 PSPTO_2197 PSPTO_3364 PSPTO_2474 PSPTO_3708 PSPTO_0636 PSPTO_0644 PSPTO_1215 PSP…
44237	cellular metabolic process	8.6436e-05	0.0023102	48/118 40.6%	933/3757 24.8%	PSPTO_0636 PSPTO_0539 PSPTO_0622 PSPTO_3978 PSPTO_0644 PSPTO_1633 PSPTO_0621 PSPTO_0568 PSPTO_1239 PSPTO_0645 PSPTO_1476 PSPTO_4425 PSPTO_3358 PSPTO_0640 PSPTO_1475 PSPTO_1332 PSPTO_0443 PSPTO_0983 PSPTO_5599 PSPTO_5136 PSPTO_2200 PSPTO_1430 PSPTO_1473 PSPTO_2380 PSPTO_5251 PSPTO_0629 PSPTO_2905 PSPTO_1419 PSPTO_0775 PSPTO_1644 PSPTO_4933 PSPTO_1426 PSPTO_1443 PSPTO_0650 PSPTO_1104 PSPTO_5601 PSP…
44238	primary metabolic process	0.00016523	0.004048	44/118 37.2%	847/3757 22.5%	PSPTO_0636 PSPTO_0539 PSPTO_0622 PSPTO_3978 PSPTO_0644 PSPTO_1633 PSPTO_0621 PSPTO_0568 PSPTO_1239 PSPTO_0645 PSPTO_1476 PSPTO_4425 PSPTO_3358 PSPTO_0640 PSPTO_1475 PSPTO_1332 PSPTO_0983 PSPTO_5599 PSPTO_5136 PSPTO_2200 PSPTO_1430 PSPTO_1473 PSPTO_2380 PSPTO_5140 PSPTO_0629 PSPTO_1419 PSPTO_0775 PSPTO_1644 PSPTO_4933 PSPTO_1426 PSPTO_0650 PSPTO_1104 PSPTO_5601 PSPTO_0652 PSPTO_0136 PSPTO_2379 PSP…
9081	branched chain family amino acid metabolic process	0.00022939	0.0051877	5/118 4.2%	19/3757 0.5%	PSPTO_0775 PSPTO_1332 PSPTO_0983 PSPTO_2174 PSPTO_2173
9082	branched chain family amino acid biosynthetic process	0.00072536	0.015233	4/118 3.3%	14/3757 0.3%	PSPTO_1332 PSPTO_0983 PSPTO_2174 PSPTO_2173
44260	cellular macromolecule metabolic process	0.00079738	0.015629	28/118 23.7%	486/3757 12.9%	PSPTO_0636 PSPTO_0539 PSPTO_0622 PSPTO_3978 PSPTO_0644 PSPTO_0621 PSPTO_1239 PSPTO_0645 PSPTO_1476 PSPTO_4425 PSPTO_3358 PSPTO_0640 PSPTO_1475 PSPTO_5136 PSPTO_1473 PSPTO_2380 PSPTO_0629 PSPTO_1644 PSPTO_4933 PSPTO_1426 PSPTO_0650 PSPTO_0652 PSPTO_0136 PSPTO_2379 PSPTO_4058 PSPTO_0074 PSPTO_2474 PSPTO_5242
43170	macromolecule metabolic process	0.00129	0.021268	29/118 24.5%	526/3757 14.0%	PSPTO_0636 PSPTO_0539 PSPTO_0622 PSPTO_3978 PSPTO_0644 PSPTO_0621 PSPTO_1239 PSPTO_0645 PSPTO_1476 PSPTO_4425 PSPTO_3358 PSPTO_0640 PSPTO_1475 PSPTO_5136 PSPTO_1473 PSPTO_2380 PSPTO_5140 PSPTO_0629 PSPTO_1644 PSPTO_4933 PSPTO_1426 PSPTO_0650 PSPTO_0652 PSPTO_0136 PSPTO_2379 PSPTO_4058 PSPTO_0074 PSPTO_2474 PSPTO_5242
22613	ribonucleoprotein complex biogenesis	0.0013021	0.021268	5/118 4.2%	27/3757 0.7%	PSPTO_0635 PSPTO_0640 PSPTO_0626 PSPTO_0639 PSPTO_0649
42254	ribosome biogenesis	0.0013021	0.021268	5/118 4.2%	27/3757 0.7%	PSPTO_0635 PSPTO_0640 PSPTO_0626 PSPTO_0639 PSPTO_0649
6979	response to oxidative stress	0.0015073	0.023324	3/118 2.5%	8/3757 0.2%	PSPTO_0152 PSPTO_3582 PSPTO_5263

### Sheet: II
GO_ID	description	p-val	adjusted p-val (the Benjamini-Hochberg method)	cluster freq	total freq	genes
44281	small molecule metabolic process	1.1078e-14	6.6469e-12	65/225 28.8%	410/3757 10.9%	PSPTO_5270 PSPTO_1708 PSPTO_1948 PSPTO_1749 PSPTO_0787 PSPTO_0783 PSPTO_4502 PSPTO_0782 PSPTO_3810 PSPTO_0982 PSPTO_5511 PSPTO_4782 PSPTO_5310 PSPTO_1990 PSPTO_4860 PSPTO_5277 PSPTO_5035 PSPTO_5595 PSPTO_5275 PSPTO_5075 PSPTO_0209 PSPTO_0456 PSPTO_4616 PSPTO_1700 PSPTO_4859 PSPTO_1822 PSPTO_3127 PSPTO_0178 PSPTO_0696 PSPTO_2275 PSPTO_4179 PSPTO_1661 PSPTO_1540 PSPTO_3287 PSPTO_1182 PSPTO_4098 PSP…
9987	cellular process	6.2964e-12	1.8889e-09	113/225 50.2%	1097/3757 29.1%	PSPTO_5270 PSPTO_1749 PSPTO_0787 PSPTO_4506 PSPTO_0700 PSPTO_0783 PSPTO_4502 PSPTO_0782 PSPTO_3810 PSPTO_3656 PSPTO_1472 PSPTO_2288 PSPTO_5310 PSPTO_1990 PSPTO_4860 PSPTO_5277 PSPTO_5035 PSPTO_2161 PSPTO_5275 PSPTO_0809 PSPTO_4616 PSPTO_1106 PSPTO_4859 PSPTO_3646 PSPTO_4735 PSPTO_3127 PSPTO_4579 PSPTO_1741 PSPTO_2275 PSPTO_4179 PSPTO_2277 PSPTO_1182 PSPTO_0959 PSPTO_0955 PSPTO_0203 PSPTO_1537 PSP…
8152	metabolic process	1.609e-10	3.2179e-08	117/225 52.0%	1208/3757 32.1%	PSPTO_5270 PSPTO_1909 PSPTO_1749 PSPTO_0787 PSPTO_4506 PSPTO_0700 PSPTO_0783 PSPTO_4502 PSPTO_0782 PSPTO_3810 PSPTO_3656 PSPTO_2288 PSPTO_5310 PSPTO_1990 PSPTO_4860 PSPTO_5277 PSPTO_5035 PSPTO_2161 PSPTO_1072 PSPTO_5275 PSPTO_4616 PSPTO_1743 PSPTO_4859 PSPTO_3646 PSPTO_4735 PSPTO_3127 PSPTO_4579 PSPTO_1343 PSPTO_2039 PSPTO_1741 PSPTO_2275 PSPTO_4179 PSPTO_2156 PSPTO_2277 PSPTO_1182 PSPTO_0959 PSP…
44237	cellular metabolic process	6.3737e-09	9.5606e-07	94/225 41.7%	933/3757 24.8%	PSPTO_5270 PSPTO_1708 PSPTO_0618 PSPTO_1948 PSPTO_1749 PSPTO_0787 PSPTO_4506 PSPTO_0700 PSPTO_0783 PSPTO_4502 PSPTO_0782 PSPTO_3810 PSPTO_5118 PSPTO_3656 PSPTO_0982 PSPTO_5511 PSPTO_2288 PSPTO_4782 PSPTO_5310 PSPTO_1990 PSPTO_4860 PSPTO_5277 PSPTO_5035 PSPTO_2161 PSPTO_5595 PSPTO_5275 PSPTO_5075 PSPTO_4808 PSPTO_0209 PSPTO_0456 PSPTO_4616 PSPTO_1700 PSPTO_4859 PSPTO_3646 PSPTO_1822 PSPTO_3127 PSP…
44283	small molecule biosynthetic process	2.5028e-08	3.0034e-06	36/225 16.0%	226/3757 6.0%	PSPTO_0080 PSPTO_1708 PSPTO_1948 PSPTO_0787 PSPTO_0203 PSPTO_4502 PSPTO_3810 PSPTO_3953 PSPTO_0961 PSPTO_0982 PSPTO_0360 PSPTO_5511 PSPTO_5310 PSPTO_1990 PSPTO_4860 PSPTO_5035 PSPTO_5075 PSPTO_5040 PSPTO_1080 PSPTO_0948 PSPTO_4708 PSPTO_0209 PSPTO_0456 PSPTO_1700 PSPTO_4859 PSPTO_4712 PSPTO_0696 PSPTO_0158 PSPTO_2275 PSPTO_4157 PSPTO_4399 PSPTO_4179 PSPTO_1661 PSPTO_0593 PSPTO_1287 PSPTO_3287
6519	cellular amino acid and derivative metabolic process	5.9779e-08	5.3326e-06	30/225 13.3%	173/3757 4.6%	PSPTO_5270 PSPTO_0787 PSPTO_0203 PSPTO_0783 PSPTO_0782 PSPTO_3810 PSPTO_3953 PSPTO_3675 PSPTO_0961 PSPTO_3554 PSPTO_5138 PSPTO_2346 PSPTO_0982 PSPTO_5310 PSPTO_5277 PSPTO_5035 PSPTO_3551 PSPTO_5275 PSPTO_4708 PSPTO_0209 PSPTO_1838 PSPTO_2806 PSPTO_1822 PSPTO_4712 PSPTO_0178 PSPTO_0158 PSPTO_4399 PSPTO_4179 PSPTO_0593 PSPTO_3287
9056	catabolic process	6.2741e-08	5.3326e-06	22/225 9.7%	101/3757 2.6%	PSPTO_5270 PSPTO_0959 PSPTO_0955 PSPTO_1838 PSPTO_2806 PSPTO_4616 PSPTO_1446 PSPTO_0700 PSPTO_3559 PSPTO_1822 PSPTO_3127 PSPTO_0782 PSPTO_3675 PSPTO_3554 PSPTO_2346 PSPTO_5289 PSPTO_4782 PSPTO_1287 PSPTO_5277 PSPTO_3551 PSPTO_2194 PSPTO_5275
44238	primary metabolic process	7.1101e-08	5.3326e-06	85/225 37.7%	847/3757 22.5%	PSPTO_5270 PSPTO_0618 PSPTO_1948 PSPTO_1749 PSPTO_0787 PSPTO_4506 PSPTO_0700 PSPTO_0783 PSPTO_4502 PSPTO_0782 PSPTO_3810 PSPTO_3656 PSPTO_0982 PSPTO_5511 PSPTO_4782 PSPTO_5310 PSPTO_1990 PSPTO_4860 PSPTO_5277 PSPTO_5035 PSPTO_5595 PSPTO_5275 PSPTO_4808 PSPTO_0209 PSPTO_0456 PSPTO_4616 PSPTO_1700 PSPTO_3646 PSPTO_1822 PSPTO_3127 PSPTO_4579 PSPTO_1541 PSPTO_1343 PSPTO_0178 PSPTO_3840 PSPTO_1741 PSP…
44282	small molecule catabolic process	1.6297e-07	1.0865e-05	17/225 7.5%	66/3757 1.7%	PSPTO_5270 PSPTO_0959 PSPTO_0955 PSPTO_1838 PSPTO_2806 PSPTO_4616 PSPTO_1822 PSPTO_0782 PSPTO_3675 PSPTO_3554 PSPTO_2346 PSPTO_5289 PSPTO_4782 PSPTO_1287 PSPTO_5277 PSPTO_3551 PSPTO_5275
19752	carboxylic acid metabolic process	2.3668e-07	1.1834e-05	36/225 16.0%	246/3757 6.5%	PSPTO_5270 PSPTO_1948 PSPTO_0203 PSPTO_0783 PSPTO_0782 PSPTO_3810 PSPTO_3953 PSPTO_3675 PSPTO_3554 PSPTO_5138 PSPTO_2346 PSPTO_0982 PSPTO_5511 PSPTO_5310 PSPTO_4860 PSPTO_5277 PSPTO_3551 PSPTO_5275 PSPTO_5075 PSPTO_0209 PSPTO_1838 PSPTO_4859 PSPTO_1822 PSPTO_0178 PSPTO_0158 PSPTO_2275 PSPTO_4399 PSPTO_4179 PSPTO_1540 PSPTO_0593 PSPTO_1287 PSPTO_3287 PSPTO_1242 PSPTO_1182 PSPTO_4098 PSPTO_4097
43436	oxoacid metabolic process	2.3668e-07	1.1834e-05	36/225 16.0%	246/3757 6.5%	PSPTO_5270 PSPTO_1948 PSPTO_0203 PSPTO_0783 PSPTO_0782 PSPTO_3810 PSPTO_3953 PSPTO_3675 PSPTO_3554 PSPTO_5138 PSPTO_2346 PSPTO_0982 PSPTO_5511 PSPTO_5310 PSPTO_4860 PSPTO_5277 PSPTO_3551 PSPTO_5275 PSPTO_5075 PSPTO_0209 PSPTO_1838 PSPTO_4859 PSPTO_1822 PSPTO_0178 PSPTO_0158 PSPTO_2275 PSPTO_4399 PSPTO_4179 PSPTO_1540 PSPTO_0593 PSPTO_1287 PSPTO_3287 PSPTO_1242 PSPTO_1182 PSPTO_4098 PSPTO_4097
6082	organic acid metabolic process	2.3668e-07	1.1834e-05	36/225 16.0%	246/3757 6.5%	PSPTO_5270 PSPTO_1948 PSPTO_0203 PSPTO_0783 PSPTO_0782 PSPTO_3810 PSPTO_3953 PSPTO_3675 PSPTO_3554 PSPTO_5138 PSPTO_2346 PSPTO_0982 PSPTO_5511 PSPTO_5310 PSPTO_4860 PSPTO_5277 PSPTO_3551 PSPTO_5275 PSPTO_5075 PSPTO_0209 PSPTO_1838 PSPTO_4859 PSPTO_1822 PSPTO_0178 PSPTO_0158 PSPTO_2275 PSPTO_4399 PSPTO_4179 PSPTO_1540 PSPTO_0593 PSPTO_1287 PSPTO_3287 PSPTO_1242 PSPTO_1182 PSPTO_4098 PSPTO_4097
42180	cellular ketone metabolic process	2.9149e-07	1.3453e-05	36/225 16.0%	248/3757 6.6%	PSPTO_5270 PSPTO_1948 PSPTO_0203 PSPTO_0783 PSPTO_0782 PSPTO_3810 PSPTO_3953 PSPTO_3675 PSPTO_3554 PSPTO_5138 PSPTO_2346 PSPTO_0982 PSPTO_5511 PSPTO_5310 PSPTO_4860 PSPTO_5277 PSPTO_3551 PSPTO_5275 PSPTO_5075 PSPTO_0209 PSPTO_1838 PSPTO_4859 PSPTO_1822 PSPTO_0178 PSPTO_0158 PSPTO_2275 PSPTO_4399 PSPTO_4179 PSPTO_1540 PSPTO_0593 PSPTO_1287 PSPTO_3287 PSPTO_1242 PSPTO_1182 PSPTO_4098 PSPTO_4097
9058	biosynthetic process	2.2995e-06	9.855e-05	50/225 22.2%	437/3757 11.6%	PSPTO_1708 PSPTO_0618 PSPTO_1948 PSPTO_0787 PSPTO_4502 PSPTO_3810 PSPTO_5118 PSPTO_3656 PSPTO_0982 PSPTO_5511 PSPTO_5310 PSPTO_1990 PSPTO_4860 PSPTO_5035 PSPTO_2161 PSPTO_5075 PSPTO_0209 PSPTO_0456 PSPTO_1700 PSPTO_4859 PSPTO_3646 PSPTO_4579 PSPTO_0178 PSPTO_1741 PSPTO_0696 PSPTO_2275 PSPTO_4179 PSPTO_1661 PSPTO_1540 PSPTO_3287 PSPTO_0080 PSPTO_0203 PSPTO_1537 PSPTO_3953 PSPTO_0961 PSPTO_5138 PSP…
19439	aromatic compound catabolic process	3.1192e-06	0.00012477	6/225 2.6%	9/3757 0.2%	PSPTO_1822 PSPTO_3675 PSPTO_3554 PSPTO_2346 PSPTO_3551 PSPTO_2806
44249	cellular biosynthetic process	3.8604e-06	0.00014477	49/225 21.7%	432/3757 11.4%	PSPTO_1708 PSPTO_0618 PSPTO_1948 PSPTO_0787 PSPTO_4502 PSPTO_3810 PSPTO_5118 PSPTO_3656 PSPTO_0982 PSPTO_5511 PSPTO_5310 PSPTO_1990 PSPTO_4860 PSPTO_5035 PSPTO_2161 PSPTO_5075 PSPTO_0209 PSPTO_0456 PSPTO_1700 PSPTO_4859 PSPTO_3646 PSPTO_4579 PSPTO_0178 PSPTO_1741 PSPTO_0696 PSPTO_2275 PSPTO_4179 PSPTO_1661 PSPTO_1540 PSPTO_3287 PSPTO_0080 PSPTO_0203 PSPTO_1537 PSPTO_3953 PSPTO_0961 PSPTO_5138 PSP…
9310	amine catabolic process	5.0138e-06	0.00016713	9/225 4.0%	24/3757 0.6%	PSPTO_5270 PSPTO_1822 PSPTO_0782 PSPTO_3554 PSPTO_2346 PSPTO_5277 PSPTO_3551 PSPTO_5275 PSPTO_1838
9063	cellular amino acid catabolic process	5.0138e-06	0.00016713	9/225 4.0%	24/3757 0.6%	PSPTO_5270 PSPTO_1822 PSPTO_0782 PSPTO_3554 PSPTO_2346 PSPTO_5277 PSPTO_3551 PSPTO_5275 PSPTO_1838
44248	cellular catabolic process	6.0696e-06	0.00018602	15/225 6.6%	67/3757 1.7%	PSPTO_5270 PSPTO_1838 PSPTO_2806 PSPTO_1446 PSPTO_0700 PSPTO_3559 PSPTO_1822 PSPTO_0782 PSPTO_3675 PSPTO_3554 PSPTO_2346 PSPTO_5277 PSPTO_3551 PSPTO_2194 PSPTO_5275
44106	cellular amine metabolic process	6.2005e-06	0.00018602	24/225 10.6%	150/3757 3.9%	PSPTO_5270 PSPTO_0209 PSPTO_1838 PSPTO_0203 PSPTO_1822 PSPTO_0783 PSPTO_0782 PSPTO_3810 PSPTO_3953 PSPTO_0178 PSPTO_3675 PSPTO_3554 PSPTO_5138 PSPTO_2346 PSPTO_0158 PSPTO_0982 PSPTO_4399 PSPTO_4179 PSPTO_0593 PSPTO_5310 PSPTO_3287 PSPTO_5277 PSPTO_3551 PSPTO_5275
9605	response to external stimulus	7.0802e-06	0.00020229	10/225 4.4%	31/3757 0.8%	PSPTO_0117 PSPTO_3237 PSPTO_0809 PSPTO_1983 PSPTO_4424 PSPTO_0915 PSPTO_1980 PSPTO_2616 PSPTO_1959 PSPTO_0073
6520	cellular amino acid metabolic process	1.0104e-05	0.00027556	23/225 10.2%	144/3757 3.8%	PSPTO_5270 PSPTO_0209 PSPTO_1838 PSPTO_0203 PSPTO_1822 PSPTO_0783 PSPTO_0782 PSPTO_3810 PSPTO_3953 PSPTO_0178 PSPTO_3554 PSPTO_5138 PSPTO_2346 PSPTO_0158 PSPTO_0982 PSPTO_4399 PSPTO_4179 PSPTO_0593 PSPTO_5310 PSPTO_3287 PSPTO_5277 PSPTO_3551 PSPTO_5275
44271	cellular nitrogen compound biosynthetic process	1.4769e-05	0.00038528	25/225 11.1%	168/3757 4.4%	PSPTO_0080 PSPTO_1708 PSPTO_0203 PSPTO_4502 PSPTO_3810 PSPTO_3953 PSPTO_5118 PSPTO_0982 PSPTO_0360 PSPTO_5310 PSPTO_1990 PSPTO_5075 PSPTO_5040 PSPTO_0948 PSPTO_0209 PSPTO_0456 PSPTO_1700 PSPTO_0696 PSPTO_0158 PSPTO_4157 PSPTO_4399 PSPTO_4179 PSPTO_1661 PSPTO_0593 PSPTO_3287
46395	carboxylic acid catabolic process	2.9474e-05	0.00070737	9/225 4.0%	29/3757 0.7%	PSPTO_5270 PSPTO_1822 PSPTO_0782 PSPTO_3554 PSPTO_2346 PSPTO_5277 PSPTO_3551 PSPTO_5275 PSPTO_1838
16054	organic acid catabolic process	2.9474e-05	0.00070737	9/225 4.0%	29/3757 0.7%	PSPTO_5270 PSPTO_1822 PSPTO_0782 PSPTO_3554 PSPTO_2346 PSPTO_5277 PSPTO_3551 PSPTO_5275 PSPTO_1838
6725	cellular aromatic compound metabolic process	3.1298e-05	0.00072225	12/225 5.3%	51/3757 1.3%	PSPTO_1822 PSPTO_2944 PSPTO_3675 PSPTO_3554 PSPTO_2346 PSPTO_0158 PSPTO_0360 PSPTO_2341 PSPTO_0593 PSPTO_3551 PSPTO_1182 PSPTO_2806
5996	monosaccharide metabolic process	4.6123e-05	0.0010198	11/225 4.8%	45/3757 1.1%	PSPTO_4616 PSPTO_1080 PSPTO_2702 PSPTO_3127 PSPTO_0959 PSPTO_1540 PSPTO_5289 PSPTO_4782 PSPTO_1287 PSPTO_5595 PSPTO_0955
50896	response to stimulus	4.7588e-05	0.0010198	23/225 10.2%	158/3757 4.2%	PSPTO_0809 PSPTO_0915 PSPTO_4708 PSPTO_2616 PSPTO_1959 PSPTO_0946 PSPTO_3638 PSPTO_1930 PSPTO_0117 PSPTO_0877 PSPTO_0876 PSPTO_3237 PSPTO_4712 PSPTO_3656 PSPTO_3675 PSPTO_1983 PSPTO_4424 PSPTO_1980 PSPTO_4331 PSPTO_1375 PSPTO_2101 PSPTO_1382 PSPTO_0073
6066	alcohol metabolic process	0.00010109	0.0020915	12/225 5.3%	57/3757 1.5%	PSPTO_4616 PSPTO_1080 PSPTO_2702 PSPTO_3127 PSPTO_2341 PSPTO_0959 PSPTO_1540 PSPTO_5289 PSPTO_4782 PSPTO_1287 PSPTO_5595 PSPTO_0955
6558	L-phenylalanine metabolic process	0.00017086	0.0031232	4/225 1.7%	6/3757 0.1%	PSPTO_1822 PSPTO_3554 PSPTO_2346 PSPTO_3551
6559	L-phenylalanine catabolic process	0.00017086	0.0031232	4/225 1.7%	6/3757 0.1%	PSPTO_1822 PSPTO_3554 PSPTO_2346 PSPTO_3551
9074	aromatic amino acid family catabolic process	0.00017086	0.0031232	4/225 1.7%	6/3757 0.1%	PSPTO_1822 PSPTO_3554 PSPTO_2346 PSPTO_3551
9308	amine metabolic process	0.00017749	0.0031232	24/225 10.6%	183/3757 4.8%	PSPTO_5270 PSPTO_0209 PSPTO_1838 PSPTO_0203 PSPTO_1822 PSPTO_0783 PSPTO_0782 PSPTO_3810 PSPTO_3953 PSPTO_0178 PSPTO_3675 PSPTO_3554 PSPTO_5138 PSPTO_2346 PSPTO_0158 PSPTO_0982 PSPTO_4399 PSPTO_4179 PSPTO_0593 PSPTO_5310 PSPTO_3287 PSPTO_5277 PSPTO_3551 PSPTO_5275
46483	heterocycle metabolic process	0.00018398	0.0031232	17/225 7.5%	108/3757 2.8%	PSPTO_5040 PSPTO_5270 PSPTO_0080 PSPTO_1708 PSPTO_0456 PSPTO_1700 PSPTO_4502 PSPTO_5118 PSPTO_0158 PSPTO_0360 PSPTO_4157 PSPTO_0593 PSPTO_1990 PSPTO_5277 PSPTO_1182 PSPTO_5275 PSPTO_5075
42330	taxis	0.0001978	0.0031232	7/225 3.1%	22/3757 0.5%	PSPTO_0117 PSPTO_3237 PSPTO_1983 PSPTO_0915 PSPTO_1980 PSPTO_2616 PSPTO_1959
7610	behavior	0.0001978	0.0031232	7/225 3.1%	22/3757 0.5%	PSPTO_0117 PSPTO_3237 PSPTO_1983 PSPTO_0915 PSPTO_1980 PSPTO_2616 PSPTO_1959
7626	locomotory behavior	0.0001978	0.0031232	7/225 3.1%	22/3757 0.5%	PSPTO_0117 PSPTO_3237 PSPTO_1983 PSPTO_0915 PSPTO_1980 PSPTO_2616 PSPTO_1959
6935	chemotaxis	0.0001978	0.0031232	7/225 3.1%	22/3757 0.5%	PSPTO_0117 PSPTO_3237 PSPTO_1983 PSPTO_0915 PSPTO_1980 PSPTO_2616 PSPTO_1959
44275	cellular carbohydrate catabolic process	0.00027003	0.0041542	7/225 3.1%	23/3757 0.6%	PSPTO_4616 PSPTO_3127 PSPTO_0959 PSPTO_5289 PSPTO_4782 PSPTO_1287 PSPTO_0955
1907	killing by symbiont of host cells	0.00030552	0.0044711	6/225 2.6%	17/3757 0.4%	PSPTO_1405 PSPTO_0877 PSPTO_0876 PSPTO_1373 PSPTO_1375 PSPTO_1382
44004	disruption by symbiont of host cells	0.00030552	0.0044711	6/225 2.6%	17/3757 0.4%	PSPTO_1405 PSPTO_0877 PSPTO_0876 PSPTO_1373 PSPTO_1375 PSPTO_1382
51818	disruption of cells of other organism involved in symbiotic interaction	0.00043559	0.0059398	6/225 2.6%	18/3757 0.4%	PSPTO_1405 PSPTO_0877 PSPTO_0876 PSPTO_1373 PSPTO_1375 PSPTO_1382
51883	killing of cells in other organism involved in symbiotic interaction	0.00043559	0.0059398	6/225 2.6%	18/3757 0.4%	PSPTO_1405 PSPTO_0877 PSPTO_0876 PSPTO_1373 PSPTO_1375 PSPTO_1382
9072	aromatic amino acid family metabolic process	0.00043559	0.0059398	6/225 2.6%	18/3757 0.4%	PSPTO_1822 PSPTO_3554 PSPTO_2346 PSPTO_0158 PSPTO_0593 PSPTO_3551
6575	cellular amino acid derivative metabolic process	0.00045049	0.0060065	9/225 4.0%	40/3757 1.0%	PSPTO_0787 PSPTO_4712 PSPTO_3675 PSPTO_0961 PSPTO_0158 PSPTO_0593 PSPTO_5035 PSPTO_4708 PSPTO_2806
42398	cellular amino acid derivative biosynthetic process	0.00047755	0.0062078	7/225 3.1%	25/3757 0.6%	PSPTO_0787 PSPTO_4712 PSPTO_0961 PSPTO_0158 PSPTO_0593 PSPTO_5035 PSPTO_4708
44403	symbiosis	0.00051731	0.0062078	11/225 4.8%	58/3757 1.5%	PSPTO_1405 PSPTO_4735 PSPTO_0877 PSPTO_0876 PSPTO_4712 PSPTO_1373 PSPTO_4331 PSPTO_1375 PSPTO_4708 PSPTO_0061 PSPTO_1382
44419	interspecies interaction between organisms	0.00051731	0.0062078	11/225 4.8%	58/3757 1.5%	PSPTO_1405 PSPTO_4735 PSPTO_0877 PSPTO_0876 PSPTO_4712 PSPTO_1373 PSPTO_4331 PSPTO_1375 PSPTO_4708 PSPTO_0061 PSPTO_1382
65008	regulation of biological quality	0.00051731	0.0062078	11/225 4.8%	58/3757 1.5%	PSPTO_4160 PSPTO_1405 PSPTO_0877 PSPTO_0876 PSPTO_4712 PSPTO_5324 PSPTO_1373 PSPTO_4331 PSPTO_1375 PSPTO_4708 PSPTO_1382
51701	interaction with host	0.00051731	0.0062078	11/225 4.8%	58/3757 1.5%	PSPTO_1405 PSPTO_4735 PSPTO_0877 PSPTO_0876 PSPTO_4712 PSPTO_1373 PSPTO_4331 PSPTO_1375 PSPTO_4708 PSPTO_0061 PSPTO_1382
31640	killing of cells of another organism	0.00060512	0.0071191	6/225 2.6%	19/3757 0.5%	PSPTO_1405 PSPTO_0877 PSPTO_0876 PSPTO_1373 PSPTO_1375 PSPTO_1382
9218	pyrimidine ribonucleotide metabolic process	0.00072432	0.0078465	4/225 1.7%	8/3757 0.2%	PSPTO_5040 PSPTO_0080 PSPTO_4502 PSPTO_4157
9220	pyrimidine ribonucleotide biosynthetic process	0.00072432	0.0078465	4/225 1.7%	8/3757 0.2%	PSPTO_5040 PSPTO_0080 PSPTO_4502 PSPTO_4157
6220	pyrimidine nucleotide metabolic process	0.00072432	0.0078465	4/225 1.7%	8/3757 0.2%	PSPTO_5040 PSPTO_0080 PSPTO_4502 PSPTO_4157
6221	pyrimidine nucleotide biosynthetic process	0.00072432	0.0078465	4/225 1.7%	8/3757 0.2%	PSPTO_5040 PSPTO_0080 PSPTO_4502 PSPTO_4157
44046	interaction with host via substance released outside of symbiont	0.00079352	0.0078465	9/225 4.0%	43/3757 1.1%	PSPTO_1405 PSPTO_4735 PSPTO_0877 PSPTO_0876 PSPTO_1373 PSPTO_4331 PSPTO_1375 PSPTO_0061 PSPTO_1382
52047	interaction with other organism via secreted substance involved in symbiotic interaction	0.00079352	0.0078465	9/225 4.0%	43/3757 1.1%	PSPTO_1405 PSPTO_4735 PSPTO_0877 PSPTO_0876 PSPTO_1373 PSPTO_4331 PSPTO_1375 PSPTO_0061 PSPTO_1382
52048	interaction with host via secreted substance involved in symbiotic interaction	0.00079352	0.0078465	9/225 4.0%	43/3757 1.1%	PSPTO_1405 PSPTO_4735 PSPTO_0877 PSPTO_0876 PSPTO_1373 PSPTO_4331 PSPTO_1375 PSPTO_0061 PSPTO_1382
52049	interaction with host via protein secreted by type III secretion system	0.00079352	0.0078465	9/225 4.0%	43/3757 1.1%	PSPTO_1405 PSPTO_4735 PSPTO_0877 PSPTO_0876 PSPTO_1373 PSPTO_4331 PSPTO_1375 PSPTO_0061 PSPTO_1382
52210	interaction with other organism via protein secreted by type III secretion system involved in symbiotic interaction	0.00079352	0.0078465	9/225 4.0%	43/3757 1.1%	PSPTO_1405 PSPTO_4735 PSPTO_0877 PSPTO_0876 PSPTO_1373 PSPTO_4331 PSPTO_1375 PSPTO_0061 PSPTO_1382
6548	histidine catabolic process	0.0008108	0.0078465	3/225 1.3%	4/3757 0.1%	PSPTO_5270 PSPTO_5277 PSPTO_5275
9077	histidine family amino acid catabolic process	0.0008108	0.0078465	3/225 1.3%	4/3757 0.1%	PSPTO_5270 PSPTO_5277 PSPTO_5275
51817	modification of morphology or physiology of other organism involved in symbiotic interaction	0.00094654	0.0088738	9/225 4.0%	44/3757 1.1%	PSPTO_1405 PSPTO_0877 PSPTO_0876 PSPTO_4712 PSPTO_1373 PSPTO_4331 PSPTO_1375 PSPTO_4708 PSPTO_1382
44003	modification by symbiont of host morphology or physiology	0.00094654	0.0088738	9/225 4.0%	44/3757 1.1%	PSPTO_1405 PSPTO_0877 PSPTO_0876 PSPTO_4712 PSPTO_1373 PSPTO_4331 PSPTO_1375 PSPTO_4708 PSPTO_1382
19318	hexose metabolic process	0.0010241	0.0094528	8/225 3.5%	36/3757 0.9%	PSPTO_4616 PSPTO_1080 PSPTO_3127 PSPTO_0959 PSPTO_5289 PSPTO_4782 PSPTO_1287 PSPTO_0955
1906	cell killing	0.0010936	0.009942	6/225 2.6%	21/3757 0.5%	PSPTO_1405 PSPTO_0877 PSPTO_0876 PSPTO_1373 PSPTO_1375 PSPTO_1382
46394	carboxylic acid biosynthetic process	0.0011667	0.010295	17/225 7.5%	126/3757 3.3%	PSPTO_0209 PSPTO_1948 PSPTO_0203 PSPTO_4859 PSPTO_3810 PSPTO_3953 PSPTO_0158 PSPTO_0982 PSPTO_2275 PSPTO_4399 PSPTO_4179 PSPTO_5511 PSPTO_0593 PSPTO_5310 PSPTO_3287 PSPTO_4860 PSPTO_5075
16053	organic acid biosynthetic process	0.0011667	0.010295	17/225 7.5%	126/3757 3.3%	PSPTO_0209 PSPTO_1948 PSPTO_0203 PSPTO_4859 PSPTO_3810 PSPTO_3953 PSPTO_0158 PSPTO_0982 PSPTO_2275 PSPTO_4399 PSPTO_4179 PSPTO_5511 PSPTO_0593 PSPTO_5310 PSPTO_3287 PSPTO_4860 PSPTO_5075
40011	locomotion	0.0013244	0.011517	9/225 4.0%	46/3757 1.2%	PSPTO_0117 PSPTO_3237 PSPTO_1983 PSPTO_1961 PSPTO_0915 PSPTO_1980 PSPTO_2616 PSPTO_1959 PSPTO_1958
46365	monosaccharide catabolic process	0.0014295	0.012081	6/225 2.6%	22/3757 0.5%	PSPTO_4616 PSPTO_0959 PSPTO_5289 PSPTO_4782 PSPTO_1287 PSPTO_0955
19320	hexose catabolic process	0.0014295	0.012081	6/225 2.6%	22/3757 0.5%	PSPTO_4616 PSPTO_0959 PSPTO_5289 PSPTO_4782 PSPTO_1287 PSPTO_0955
51704	multi-organism process	0.0016065	0.013387	12/225 5.3%	76/3757 2.0%	PSPTO_1405 PSPTO_4735 PSPTO_0877 PSPTO_0876 PSPTO_4712 PSPTO_1373 PSPTO_4331 PSPTO_1375 PSPTO_1386 PSPTO_4708 PSPTO_0061 PSPTO_1382
16052	carbohydrate catabolic process	0.0019187	0.015499	7/225 3.1%	31/3757 0.8%	PSPTO_4616 PSPTO_3127 PSPTO_0959 PSPTO_5289 PSPTO_4782 PSPTO_1287 PSPTO_0955
6570	tyrosine metabolic process	0.0019374	0.015499	3/225 1.3%	5/3757 0.1%	PSPTO_3554 PSPTO_2346 PSPTO_3551
6572	tyrosine catabolic process	0.0019374	0.015499	3/225 1.3%	5/3757 0.1%	PSPTO_3554 PSPTO_2346 PSPTO_3551
34641	cellular nitrogen compound metabolic process	0.0021686	0.017121	52/225 23.1%	596/3757 15.8%	PSPTO_5270 PSPTO_1708 PSPTO_1749 PSPTO_0700 PSPTO_0783 PSPTO_4502 PSPTO_0782 PSPTO_3810 PSPTO_5118 PSPTO_3656 PSPTO_0982 PSPTO_5310 PSPTO_1990 PSPTO_5277 PSPTO_5275 PSPTO_5075 PSPTO_0209 PSPTO_0456 PSPTO_1700 PSPTO_3646 PSPTO_1822 PSPTO_0178 PSPTO_3840 PSPTO_0696 PSPTO_4179 PSPTO_2277 PSPTO_1661 PSPTO_3287 PSPTO_0080 PSPTO_0203 PSPTO_3638 PSPTO_3953 PSPTO_3675 PSPTO_3554 PSPTO_5138 PSPTO_0004 PSP…
51641	cellular localization	0.0025879	0.020166	10/225 4.4%	60/3757 1.5%	PSPTO_4160 PSPTO_1106 PSPTO_1405 PSPTO_4735 PSPTO_3348 PSPTO_5324 PSPTO_1472 PSPTO_1373 PSPTO_1386 PSPTO_1382
46164	alcohol catabolic process	0.0029163	0.021668	6/225 2.6%	25/3757 0.6%	PSPTO_4616 PSPTO_0959 PSPTO_5289 PSPTO_4782 PSPTO_1287 PSPTO_0955
44272	sulfur compound biosynthetic process	0.0029163	0.021668	6/225 2.6%	25/3757 0.6%	PSPTO_0787 PSPTO_0203 PSPTO_0360 PSPTO_4179 PSPTO_5035 PSPTO_5075
80134	regulation of response to stress	0.0029252	0.021668	8/225 3.5%	42/3757 1.1%	PSPTO_0877 PSPTO_0876 PSPTO_4712 PSPTO_3510 PSPTO_4331 PSPTO_1375 PSPTO_4708 PSPTO_1382
48583	regulation of response to stimulus	0.0029252	0.021668	8/225 3.5%	42/3757 1.1%	PSPTO_0877 PSPTO_0876 PSPTO_4712 PSPTO_3510 PSPTO_4331 PSPTO_1375 PSPTO_4708 PSPTO_1382
34404	nucleobase	0.0032307	0.023331	9/225 4.0%	52/3757 1.3%	PSPTO_0456 PSPTO_1700 PSPTO_5040 PSPTO_0080 PSPTO_4502 PSPTO_4157 PSPTO_0948 PSPTO_1661 PSPTO_1990
34654	nucleobase	0.0032307	0.023331	9/225 4.0%	52/3757 1.3%	PSPTO_0456 PSPTO_1700 PSPTO_5040 PSPTO_0080 PSPTO_4502 PSPTO_4157 PSPTO_0948 PSPTO_1661 PSPTO_1990
42221	response to chemical stimulus	0.0032663	0.023331	11/225 4.8%	72/3757 1.9%	PSPTO_1930 PSPTO_0117 PSPTO_3237 PSPTO_0809 PSPTO_3675 PSPTO_1983 PSPTO_0915 PSPTO_1980 PSPTO_2616 PSPTO_1959 PSPTO_0946
31647	regulation of protein stability	0.0035716	0.025211	2/225 0.8%	2/3757 0.0%	PSPTO_5324 PSPTO_1375
44262	cellular carbohydrate metabolic process	0.0038225	0.026669	12/225 5.3%	84/3757 2.2%	PSPTO_4616 PSPTO_1080 PSPTO_2702 PSPTO_3127 PSPTO_0959 PSPTO_1540 PSPTO_5289 PSPTO_4782 PSPTO_1287 PSPTO_1242 PSPTO_5595 PSPTO_0955
55086	nucleobase	0.0040637	0.028026	11/225 4.8%	74/3757 1.9%	PSPTO_0456 PSPTO_1700 PSPTO_5040 PSPTO_0080 PSPTO_4502 PSPTO_4157 PSPTO_0948 PSPTO_1661 PSPTO_5289 PSPTO_1990 PSPTO_1749
6096	glycolysis	0.0042316	0.028134	4/225 1.7%	12/3757 0.3%	PSPTO_4616 PSPTO_0959 PSPTO_1287 PSPTO_0955
44068	modulation by symbiont of host cellular process	0.0042855	0.028134	5/225 2.2%	19/3757 0.5%	PSPTO_0877 PSPTO_0876 PSPTO_4331 PSPTO_1375 PSPTO_1382
52509	positive regulation by symbiont of host defense response	0.0044077	0.028134	6/225 2.6%	27/3757 0.7%	PSPTO_0877 PSPTO_0876 PSPTO_4712 PSPTO_1375 PSPTO_4708 PSPTO_1382
52510	positive regulation by organism of defense response of other organism involved in symbiotic interaction	0.0044077	0.028134	6/225 2.6%	27/3757 0.7%	PSPTO_0877 PSPTO_0876 PSPTO_4712 PSPTO_1375 PSPTO_4708 PSPTO_1382
48584	positive regulation of response to stimulus	0.0044077	0.028134	6/225 2.6%	27/3757 0.7%	PSPTO_0877 PSPTO_0876 PSPTO_4712 PSPTO_1375 PSPTO_4708 PSPTO_1382
31349	positive regulation of defense response	0.0044077	0.028134	6/225 2.6%	27/3757 0.7%	PSPTO_0877 PSPTO_0876 PSPTO_4712 PSPTO_1375 PSPTO_4708 PSPTO_1382
6006	glucose metabolic process	0.0044077	0.028134	6/225 2.6%	27/3757 0.7%	PSPTO_4616 PSPTO_3127 PSPTO_0959 PSPTO_5289 PSPTO_1287 PSPTO_0955
9165	nucleotide biosynthetic process	0.004574	0.028889	8/225 3.5%	45/3757 1.1%	PSPTO_0456 PSPTO_1700 PSPTO_5040 PSPTO_0080 PSPTO_4502 PSPTO_4157 PSPTO_0948 PSPTO_1661
48518	positive regulation of biological process	0.0053349	0.033343	6/225 2.6%	28/3757 0.7%	PSPTO_0877 PSPTO_0876 PSPTO_4712 PSPTO_1375 PSPTO_4708 PSPTO_1382
9306	protein secretion	0.0060861	0.03541	9/225 4.0%	57/3757 1.5%	PSPTO_1106 PSPTO_1405 PSPTO_4735 PSPTO_3348 PSPTO_5324 PSPTO_1472 PSPTO_1373 PSPTO_1386 PSPTO_1382
32940	secretion by cell	0.0060861	0.03541	9/225 4.0%	57/3757 1.5%	PSPTO_1106 PSPTO_1405 PSPTO_4735 PSPTO_3348 PSPTO_5324 PSPTO_1472 PSPTO_1373 PSPTO_1386 PSPTO_1382
51649	establishment of localization in cell	0.0060861	0.03541	9/225 4.0%	57/3757 1.5%	PSPTO_1106 PSPTO_1405 PSPTO_4735 PSPTO_3348 PSPTO_5324 PSPTO_1472 PSPTO_1373 PSPTO_1386 PSPTO_1382
46903	secretion	0.0060861	0.03541	9/225 4.0%	57/3757 1.5%	PSPTO_1106 PSPTO_1405 PSPTO_4735 PSPTO_3348 PSPTO_5324 PSPTO_1472 PSPTO_1373 PSPTO_1386 PSPTO_1382
9267	cellular response to starvation	0.0061968	0.03541	3/225 1.3%	7/3757 0.1%	PSPTO_0809 PSPTO_4424 PSPTO_0073
42594	response to starvation	0.0061968	0.03541	3/225 1.3%	7/3757 0.1%	PSPTO_0809 PSPTO_4424 PSPTO_0073
46700	heterocycle catabolic process	0.0061968	0.03541	3/225 1.3%	7/3757 0.1%	PSPTO_5270 PSPTO_5277 PSPTO_5275
31667	response to nutrient levels	0.0061968	0.03541	3/225 1.3%	7/3757 0.1%	PSPTO_0809 PSPTO_4424 PSPTO_0073
31669	cellular response to nutrient levels	0.0061968	0.03541	3/225 1.3%	7/3757 0.1%	PSPTO_0809 PSPTO_4424 PSPTO_0073
6007	glucose catabolic process	0.0067983	0.037301	5/225 2.2%	21/3757 0.5%	PSPTO_4616 PSPTO_0959 PSPTO_5289 PSPTO_1287 PSPTO_0955
45184	establishment of protein localization	0.0068384	0.037301	9/225 4.0%	58/3757 1.5%	PSPTO_1106 PSPTO_1405 PSPTO_4735 PSPTO_3348 PSPTO_5324 PSPTO_1472 PSPTO_1373 PSPTO_1386 PSPTO_1382
9405	pathogenesis	0.0068384	0.037301	9/225 4.0%	58/3757 1.5%	PSPTO_1405 PSPTO_4735 PSPTO_0876 PSPTO_4712 PSPTO_1373 PSPTO_4331 PSPTO_1375 PSPTO_1386 PSPTO_4708
15031	protein transport	0.0068384	0.037301	9/225 4.0%	58/3757 1.5%	PSPTO_1106 PSPTO_1405 PSPTO_4735 PSPTO_3348 PSPTO_5324 PSPTO_1472 PSPTO_1373 PSPTO_1386 PSPTO_1382
8104	protein localization	0.0068384	0.037301	9/225 4.0%	58/3757 1.5%	PSPTO_1106 PSPTO_1405 PSPTO_4735 PSPTO_3348 PSPTO_5324 PSPTO_1472 PSPTO_1373 PSPTO_1386 PSPTO_1382
51186	cofactor metabolic process	0.0073612	0.037596	12/225 5.3%	91/3757 2.4%	PSPTO_0787 PSPTO_3559 PSPTO_5118 PSPTO_2135 PSPTO_0961 PSPTO_1708 PSPTO_0948 PSPTO_5289 PSPTO_5035 PSPTO_1182 PSPTO_2194 PSPTO_5075
52255	modulation by organism of defense response of other organism involved in symbiotic interaction	0.0074565	0.037596	7/225 3.1%	39/3757 1.0%	PSPTO_0877 PSPTO_0876 PSPTO_4712 PSPTO_4331 PSPTO_1375 PSPTO_4708 PSPTO_1382
75136	response to host	0.0074565	0.037596	7/225 3.1%	39/3757 1.0%	PSPTO_0877 PSPTO_0876 PSPTO_4712 PSPTO_4331 PSPTO_1375 PSPTO_4708 PSPTO_1382
9607	response to biotic stimulus	0.0074565	0.037596	7/225 3.1%	39/3757 1.0%	PSPTO_0877 PSPTO_0876 PSPTO_4712 PSPTO_4331 PSPTO_1375 PSPTO_4708 PSPTO_1382
51707	response to other organism	0.0074565	0.037596	7/225 3.1%	39/3757 1.0%	PSPTO_0877 PSPTO_0876 PSPTO_4712 PSPTO_4331 PSPTO_1375 PSPTO_4708 PSPTO_1382
31347	regulation of defense response	0.0074565	0.037596	7/225 3.1%	39/3757 1.0%	PSPTO_0877 PSPTO_0876 PSPTO_4712 PSPTO_4331 PSPTO_1375 PSPTO_4708 PSPTO_1382
52031	modulation by symbiont of host defense response	0.0074565	0.037596	7/225 3.1%	39/3757 1.0%	PSPTO_0877 PSPTO_0876 PSPTO_4712 PSPTO_4331 PSPTO_1375 PSPTO_4708 PSPTO_1382
52173	response to defenses of other organism involved in symbiotic interaction	0.0074565	0.037596	7/225 3.1%	39/3757 1.0%	PSPTO_0877 PSPTO_0876 PSPTO_4712 PSPTO_4331 PSPTO_1375 PSPTO_4708 PSPTO_1382
52200	response to host defenses	0.0074565	0.037596	7/225 3.1%	39/3757 1.0%	PSPTO_0877 PSPTO_0876 PSPTO_4712 PSPTO_4331 PSPTO_1375 PSPTO_4708 PSPTO_1382
33036	macromolecule localization	0.0076602	0.037673	9/225 4.0%	59/3757 1.5%	PSPTO_1106 PSPTO_1405 PSPTO_4735 PSPTO_3348 PSPTO_5324 PSPTO_1472 PSPTO_1373 PSPTO_1386 PSPTO_1382
6753	nucleoside phosphate metabolic process	0.0076602	0.037673	9/225 4.0%	59/3757 1.5%	PSPTO_0456 PSPTO_1700 PSPTO_5040 PSPTO_0080 PSPTO_4502 PSPTO_4157 PSPTO_0948 PSPTO_1661 PSPTO_5289
9117	nucleotide metabolic process	0.0076602	0.037673	9/225 4.0%	59/3757 1.5%	PSPTO_0456 PSPTO_1700 PSPTO_5040 PSPTO_0080 PSPTO_4502 PSPTO_4157 PSPTO_0948 PSPTO_1661 PSPTO_5289
6807	nitrogen compound metabolic process	0.007821	0.038151	52/225 23.1%	633/3757 16.8%	PSPTO_5270 PSPTO_1708 PSPTO_1749 PSPTO_0700 PSPTO_0783 PSPTO_4502 PSPTO_0782 PSPTO_3810 PSPTO_5118 PSPTO_3656 PSPTO_0982 PSPTO_5310 PSPTO_1990 PSPTO_5277 PSPTO_5275 PSPTO_5075 PSPTO_0209 PSPTO_0456 PSPTO_1700 PSPTO_3646 PSPTO_1822 PSPTO_0178 PSPTO_3840 PSPTO_0696 PSPTO_4179 PSPTO_2277 PSPTO_1661 PSPTO_3287 PSPTO_0080 PSPTO_0203 PSPTO_3638 PSPTO_3953 PSPTO_3675 PSPTO_3554 PSPTO_5138 PSPTO_0004 PSP…
5975	carbohydrate metabolic process	0.0080907	0.039148	16/225 7.1%	139/3757 3.6%	PSPTO_1080 PSPTO_0959 PSPTO_0955 PSPTO_4616 PSPTO_2702 PSPTO_3119 PSPTO_3127 PSPTO_1289 PSPTO_1005 PSPTO_1741 PSPTO_1540 PSPTO_5289 PSPTO_4782 PSPTO_1287 PSPTO_1242 PSPTO_5595
19538	protein metabolic process	0.0093324	0.044796	15/225 6.6%	129/3757 3.4%	PSPTO_0618 PSPTO_4808 PSPTO_4506 PSPTO_1537 PSPTO_4579 PSPTO_1541 PSPTO_1563 PSPTO_1343 PSPTO_0178 PSPTO_1533 PSPTO_5138 PSPTO_4377 PSPTO_0394 PSPTO_2156 PSPTO_1375
6750	glutathione biosynthetic process	0.010291	0.049003	2/225 0.8%	3/3757 0.0%	PSPTO_0787 PSPTO_5035
