## Supplementary material for "*In planta* bacterial multi-omics analysis illuminates regulatory principles underlying plant-pathogen interactions": Data S11

### Sheet: GO protein up
GO_ID	description	p-val	adjusted p-val (the Benjamini-Hochberg method)	cluster freq	total freq	genes
44281	small molecule metabolic process	3.7237e-11	1.5416e-08	50/176 28.4%	410/3757 10.9%	PSPTO_5270 PSPTO_1708 PSPTO_1749 PSPTO_0787 PSPTO_0783 PSPTO_4502 PSPTO_3810 PSPTO_4782 PSPTO_5310 PSPTO_1990 PSPTO_5035 PSPTO_5277 PSPTO_4860 PSPTO_5275 PSPTO_5075 PSPTO_0209 PSPTO_0456 PSPTO_4616 PSPTO_1700 PSPTO_4859 PSPTO_0178 PSPTO_0696 PSPTO_2275 PSPTO_1540 PSPTO_1661 PSPTO_1182 PSPTO_4098 PSPTO_0080 PSPTO_0959 PSPTO_0955 PSPTO_0203 PSPTO_3953 PSPTO_3675 PSPTO_0961 PSPTO_3554 PSPTO_5138 PSP…
8152	metabolic process	2.7514e-10	5.6955e-08	96/176 54.5%	1208/3757 32.1%	PSPTO_5270 PSPTO_1909 PSPTO_1708 PSPTO_0618 PSPTO_1749 PSPTO_0787 PSPTO_4506 PSPTO_0700 PSPTO_0783 PSPTO_4502 PSPTO_3810 PSPTO_5118 PSPTO_3656 PSPTO_4782 PSPTO_5310 PSPTO_1990 PSPTO_5035 PSPTO_5277 PSPTO_4860 PSPTO_2161 PSPTO_1072 PSPTO_5275 PSPTO_5075 PSPTO_0725 PSPTO_4808 PSPTO_0209 PSPTO_0456 PSPTO_4616 PSPTO_1700 PSPTO_1743 PSPTO_4859 PSPTO_3646 PSPTO_4735 PSPTO_4579 PSPTO_1541 PSPTO_1343 PSP…
9987	cellular process	8.4382e-10	1.1645e-07	89/176 50.5%	1097/3757 29.1%	PSPTO_5270 PSPTO_1708 PSPTO_0618 PSPTO_1749 PSPTO_0787 PSPTO_4506 PSPTO_0700 PSPTO_0783 PSPTO_4502 PSPTO_3810 PSPTO_5118 PSPTO_0343 PSPTO_3656 PSPTO_4424 PSPTO_4782 PSPTO_5310 PSPTO_1990 PSPTO_5035 PSPTO_5277 PSPTO_4860 PSPTO_2161 PSPTO_5275 PSPTO_5075 PSPTO_0809 PSPTO_4808 PSPTO_0209 PSPTO_0456 PSPTO_4616 PSPTO_1700 PSPTO_4859 PSPTO_3646 PSPTO_4735 PSPTO_4579 PSPTO_1266 PSPTO_0178 PSPTO_3840 PSP…
44237	cellular metabolic process	9.1077e-08	9.4265e-06	75/176 42.6%	933/3757 24.8%	PSPTO_5270 PSPTO_1708 PSPTO_0618 PSPTO_1749 PSPTO_0787 PSPTO_4506 PSPTO_0700 PSPTO_0783 PSPTO_4502 PSPTO_3810 PSPTO_5118 PSPTO_3656 PSPTO_4782 PSPTO_5310 PSPTO_1990 PSPTO_5035 PSPTO_5277 PSPTO_4860 PSPTO_2161 PSPTO_5275 PSPTO_5075 PSPTO_4808 PSPTO_0209 PSPTO_0456 PSPTO_4616 PSPTO_1700 PSPTO_4859 PSPTO_3646 PSPTO_4579 PSPTO_0178 PSPTO_3840 PSPTO_0696 PSPTO_2275 PSPTO_4377 PSPTO_2277 PSPTO_1540 PSP…
44283	small molecule biosynthetic process	3.5353e-07	2.9272e-05	29/176 16.4%	226/3757 6.0%	PSPTO_0080 PSPTO_1708 PSPTO_0787 PSPTO_0203 PSPTO_4502 PSPTO_3810 PSPTO_3953 PSPTO_0961 PSPTO_0360 PSPTO_5310 PSPTO_1990 PSPTO_5035 PSPTO_4860 PSPTO_5075 PSPTO_5040 PSPTO_1080 PSPTO_0948 PSPTO_0209 PSPTO_0456 PSPTO_1700 PSPTO_4859 PSPTO_0696 PSPTO_0158 PSPTO_2275 PSPTO_4399 PSPTO_4157 PSPTO_1661 PSPTO_0593 PSPTO_1287
9058	biosynthetic process	8.6732e-07	5.9845e-05	43/176 24.4%	437/3757 11.6%	PSPTO_0080 PSPTO_1708 PSPTO_0618 PSPTO_0787 PSPTO_0203 PSPTO_1537 PSPTO_4502 PSPTO_3810 PSPTO_3953 PSPTO_5118 PSPTO_3656 PSPTO_0961 PSPTO_5138 PSPTO_0360 PSPTO_5310 PSPTO_1990 PSPTO_5035 PSPTO_4860 PSPTO_2161 PSPTO_5075 PSPTO_5040 PSPTO_1080 PSPTO_0948 PSPTO_0209 PSPTO_0456 PSPTO_1700 PSPTO_4859 PSPTO_3646 PSPTO_4579 PSPTO_0178 PSPTO_2135 PSPTO_1005 PSPTO_0696 PSPTO_0158 PSPTO_1169 PSPTO_2275 PSP…
44282	small molecule catabolic process	1.3365e-06	7.1449e-05	14/176 7.9%	66/3757 1.7%	PSPTO_5270 PSPTO_0959 PSPTO_0955 PSPTO_1838 PSPTO_4616 PSPTO_3675 PSPTO_3554 PSPTO_2346 PSPTO_5289 PSPTO_4782 PSPTO_1287 PSPTO_5277 PSPTO_3551 PSPTO_5275
44238	javax.swing.JLabel[	1.3807e-06	7.1449e-05	67/176 38.0%	847/3757 22.5%	PSPTO_5270 PSPTO_0618 PSPTO_1749 PSPTO_0787 PSPTO_4506 PSPTO_0700 PSPTO_0783 PSPTO_4502 PSPTO_3810 PSPTO_3656 PSPTO_4782 PSPTO_5310 PSPTO_1990 PSPTO_5035 PSPTO_5277 PSPTO_4860 PSPTO_5275 PSPTO_4808 PSPTO_0209 PSPTO_0456 PSPTO_4616 PSPTO_1700 PSPTO_3646 PSPTO_4579 PSPTO_1541 PSPTO_1343 PSPTO_0178 PSPTO_3840 PSPTO_4377 PSPTO_2277 PSPTO_2156 PSPTO_1540 PSPTO_1661 PSPTO_4098 PSPTO_0080 PSPTO_0959 PSP…		flags=8388608	maximumSize=	minimumSize=	preferredSize=	defaultIcon=	disabledIcon=	horizontalAlignment=LEADING	horizontalTextPosition=TRAILING	iconTextGap=4	labelFor=	text=primary metabolic process	verticalAlignment=CENTER	verticalTextPosition=CENTER]	verticalAlignment=CENTER	verticalTextPosition=CENTER]
44249	cellular biosynthetic process	1.6784e-06	7.7204e-05	42/176 23.8%	432/3757 11.4%	PSPTO_0080 PSPTO_1708 PSPTO_0618 PSPTO_0787 PSPTO_0203 PSPTO_1537 PSPTO_4502 PSPTO_3810 PSPTO_3953 PSPTO_5118 PSPTO_3656 PSPTO_0961 PSPTO_5138 PSPTO_0360 PSPTO_5310 PSPTO_1990 PSPTO_5035 PSPTO_4860 PSPTO_2161 PSPTO_5075 PSPTO_5040 PSPTO_1080 PSPTO_0948 PSPTO_0209 PSPTO_0456 PSPTO_1700 PSPTO_4859 PSPTO_3646 PSPTO_4579 PSPTO_0178 PSPTO_2135 PSPTO_0696 PSPTO_0158 PSPTO_1169 PSPTO_2275 PSPTO_4399 PSP…
9056	catabolic process	2.9636e-06	0.00012269	17/176 9.6%	101/3757 2.6%	PSPTO_5270 PSPTO_0959 PSPTO_0955 PSPTO_1838 PSPTO_4616 PSPTO_0700 PSPTO_3559 PSPTO_3675 PSPTO_3554 PSPTO_2346 PSPTO_5289 PSPTO_4782 PSPTO_1287 PSPTO_5277 PSPTO_3551 PSPTO_2194 PSPTO_5275
19752	carboxylic acid metabolic process	6.6488e-06	0.00018974	28/176 15.9%	246/3757 6.5%	PSPTO_5270 PSPTO_0203 PSPTO_0783 PSPTO_3810 PSPTO_3953 PSPTO_3675 PSPTO_3554 PSPTO_5138 PSPTO_2346 PSPTO_5310 PSPTO_5277 PSPTO_4860 PSPTO_3551 PSPTO_5275 PSPTO_5075 PSPTO_0209 PSPTO_1838 PSPTO_4859 PSPTO_0178 PSPTO_0158 PSPTO_1169 PSPTO_2275 PSPTO_4399 PSPTO_1540 PSPTO_0593 PSPTO_1287 PSPTO_1182 PSPTO_4098
43436	oxoacid metabolic process	6.6488e-06	0.00018974	28/176 15.9%	246/3757 6.5%	PSPTO_5270 PSPTO_0203 PSPTO_0783 PSPTO_3810 PSPTO_3953 PSPTO_3675 PSPTO_3554 PSPTO_5138 PSPTO_2346 PSPTO_5310 PSPTO_5277 PSPTO_4860 PSPTO_3551 PSPTO_5275 PSPTO_5075 PSPTO_0209 PSPTO_1838 PSPTO_4859 PSPTO_0178 PSPTO_0158 PSPTO_1169 PSPTO_2275 PSPTO_4399 PSPTO_1540 PSPTO_0593 PSPTO_1287 PSPTO_1182 PSPTO_4098
6082	organic acid metabolic process	6.6488e-06	0.00018974	28/176 15.9%	246/3757 6.5%	PSPTO_5270 PSPTO_0203 PSPTO_0783 PSPTO_3810 PSPTO_3953 PSPTO_3675 PSPTO_3554 PSPTO_5138 PSPTO_2346 PSPTO_5310 PSPTO_5277 PSPTO_4860 PSPTO_3551 PSPTO_5275 PSPTO_5075 PSPTO_0209 PSPTO_1838 PSPTO_4859 PSPTO_0178 PSPTO_0158 PSPTO_1169 PSPTO_2275 PSPTO_4399 PSPTO_1540 PSPTO_0593 PSPTO_1287 PSPTO_1182 PSPTO_4098
9605	response to external stimulus	7.3148e-06	0.00018974	9/176 5.1%	31/3757 0.8%	PSPTO_0117 PSPTO_0809 PSPTO_1983 PSPTO_4424 PSPTO_0915 PSPTO_1980 PSPTO_2616 PSPTO_1959 PSPTO_0073
46483	heterocycle metabolic process	7.6452e-06	0.00018974	17/176 9.6%	108/3757 2.8%	PSPTO_5040 PSPTO_5270 PSPTO_0080 PSPTO_1708 PSPTO_0456 PSPTO_1700 PSPTO_4502 PSPTO_5118 PSPTO_0158 PSPTO_0360 PSPTO_4157 PSPTO_0593 PSPTO_1990 PSPTO_5277 PSPTO_1182 PSPTO_5275 PSPTO_5075
44271	cellular nitrogen compound biosynthetic process	7.6947e-06	0.00018974	22/176 12.5%	168/3757 4.4%	PSPTO_5040 PSPTO_0080 PSPTO_1708 PSPTO_0948 PSPTO_0209 PSPTO_0203 PSPTO_0456 PSPTO_1700 PSPTO_4502 PSPTO_3810 PSPTO_3953 PSPTO_5118 PSPTO_0696 PSPTO_0158 PSPTO_0360 PSPTO_4399 PSPTO_4157 PSPTO_1661 PSPTO_0593 PSPTO_5310 PSPTO_1990 PSPTO_5075
42180	cellular ketone metabolic process	7.7911e-06	0.00018974	28/176 15.9%	248/3757 6.6%	PSPTO_5270 PSPTO_0203 PSPTO_0783 PSPTO_3810 PSPTO_3953 PSPTO_3675 PSPTO_3554 PSPTO_5138 PSPTO_2346 PSPTO_5310 PSPTO_5277 PSPTO_4860 PSPTO_3551 PSPTO_5275 PSPTO_5075 PSPTO_0209 PSPTO_1838 PSPTO_4859 PSPTO_0178 PSPTO_0158 PSPTO_1169 PSPTO_2275 PSPTO_4399 PSPTO_1540 PSPTO_0593 PSPTO_1287 PSPTO_1182 PSPTO_4098
6519	cellular amino acid and derivative metabolic process	1.247e-05	0.00028681	22/176 12.5%	173/3757 4.6%	PSPTO_5270 PSPTO_0209 PSPTO_1838 PSPTO_0787 PSPTO_0203 PSPTO_0783 PSPTO_3810 PSPTO_3953 PSPTO_0178 PSPTO_3675 PSPTO_0961 PSPTO_3554 PSPTO_5138 PSPTO_2346 PSPTO_0158 PSPTO_4399 PSPTO_0593 PSPTO_5310 PSPTO_5035 PSPTO_5277 PSPTO_3551 PSPTO_5275
44106	cellular amine metabolic process	5.4018e-05	0.001177	19/176 10.7%	150/3757 3.9%	PSPTO_5270 PSPTO_0209 PSPTO_1838 PSPTO_0203 PSPTO_0783 PSPTO_3810 PSPTO_3953 PSPTO_0178 PSPTO_3675 PSPTO_3554 PSPTO_5138 PSPTO_2346 PSPTO_0158 PSPTO_4399 PSPTO_0593 PSPTO_5310 PSPTO_5277 PSPTO_3551 PSPTO_5275
9310	amine catabolic process	7.7252e-05	0.001523	7/176 3.9%	24/3757 0.6%	PSPTO_5270 PSPTO_3554 PSPTO_2346 PSPTO_5277 PSPTO_3551 PSPTO_5275 PSPTO_1838
9063	cellular amino acid catabolic process	7.7252e-05	0.001523	7/176 3.9%	24/3757 0.6%	PSPTO_5270 PSPTO_3554 PSPTO_2346 PSPTO_5277 PSPTO_3551 PSPTO_5275 PSPTO_1838
6520	cellular amino acid metabolic process	0.00010236	0.0019263	18/176 10.2%	144/3757 3.8%	PSPTO_5270 PSPTO_0209 PSPTO_1838 PSPTO_0203 PSPTO_0783 PSPTO_3810 PSPTO_3953 PSPTO_0178 PSPTO_3554 PSPTO_5138 PSPTO_2346 PSPTO_0158 PSPTO_4399 PSPTO_0593 PSPTO_5310 PSPTO_5277 PSPTO_3551 PSPTO_5275
44248	cellular catabolic process	0.00022608	0.0039387	11/176 6.2%	67/3757 1.7%	PSPTO_5270 PSPTO_0700 PSPTO_3559 PSPTO_3675 PSPTO_3554 PSPTO_2346 PSPTO_5277 PSPTO_3551 PSPTO_2194 PSPTO_5275 PSPTO_1838
51186	cofactor metabolic process	0.00026035	0.0039387	13/176 7.3%	91/3757 2.4%	PSPTO_1708 PSPTO_0948 PSPTO_0787 PSPTO_3559 PSPTO_5118 PSPTO_2135 PSPTO_0961 PSPTO_1169 PSPTO_5289 PSPTO_5035 PSPTO_1182 PSPTO_2194 PSPTO_5075
9218	pyrimidine ribonucleotide metabolic process	0.00028107	0.0039387	4/176 2.2%	8/3757 0.2%	PSPTO_5040 PSPTO_0080 PSPTO_4502 PSPTO_4157
9220	pyrimidine ribonucleotide biosynthetic process	0.00028107	0.0039387	4/176 2.2%	8/3757 0.2%	PSPTO_5040 PSPTO_0080 PSPTO_4502 PSPTO_4157
6220	pyrimidine nucleotide metabolic process	0.00028107	0.0039387	4/176 2.2%	8/3757 0.2%	PSPTO_5040 PSPTO_0080 PSPTO_4502 PSPTO_4157
6221	pyrimidine nucleotide biosynthetic process	0.00028107	0.0039387	4/176 2.2%	8/3757 0.2%	PSPTO_5040 PSPTO_0080 PSPTO_4502 PSPTO_4157
46395	carboxylic acid catabolic process	0.00028541	0.0039387	7/176 3.9%	29/3757 0.7%	PSPTO_5270 PSPTO_3554 PSPTO_2346 PSPTO_5277 PSPTO_3551 PSPTO_5275 PSPTO_1838
16054	organic acid catabolic process	0.00028541	0.0039387	7/176 3.9%	29/3757 0.7%	PSPTO_5270 PSPTO_3554 PSPTO_2346 PSPTO_5277 PSPTO_3551 PSPTO_5275 PSPTO_1838
46365	monosaccharide catabolic process	0.00038656	0.0042552	6/176 3.4%	22/3757 0.5%	PSPTO_4616 PSPTO_0959 PSPTO_5289 PSPTO_4782 PSPTO_1287 PSPTO_0955
42330	taxis	0.00038656	0.0042552	6/176 3.4%	22/3757 0.5%	PSPTO_0117 PSPTO_1983 PSPTO_0915 PSPTO_1980 PSPTO_2616 PSPTO_1959
7610	behavior	0.00038656	0.0042552	6/176 3.4%	22/3757 0.5%	PSPTO_0117 PSPTO_1983 PSPTO_0915 PSPTO_1980 PSPTO_2616 PSPTO_1959
7626	locomotory behavior	0.00038656	0.0042552	6/176 3.4%	22/3757 0.5%	PSPTO_0117 PSPTO_1983 PSPTO_0915 PSPTO_1980 PSPTO_2616 PSPTO_1959
6935	chemotaxis	0.00038656	0.0042552	6/176 3.4%	22/3757 0.5%	PSPTO_0117 PSPTO_1983 PSPTO_0915 PSPTO_1980 PSPTO_2616 PSPTO_1959
19320	hexose catabolic process	0.00038656	0.0042552	6/176 3.4%	22/3757 0.5%	PSPTO_4616 PSPTO_0959 PSPTO_5289 PSPTO_4782 PSPTO_1287 PSPTO_0955
6548	histidine catabolic process	0.00039058	0.0042552	3/176 1.7%	4/3757 0.1%	PSPTO_5270 PSPTO_5277 PSPTO_5275
9077	histidine family amino acid catabolic process	0.00039058	0.0042552	3/176 1.7%	4/3757 0.1%	PSPTO_5270 PSPTO_5277 PSPTO_5275
34641	cellular nitrogen compound metabolic process	0.00046502	0.0049364	45/176 25.5%	596/3757 15.8%	PSPTO_5270 PSPTO_0080 PSPTO_1708 PSPTO_1749 PSPTO_0203 PSPTO_3638 PSPTO_0700 PSPTO_0783 PSPTO_4502 PSPTO_3810 PSPTO_3953 PSPTO_5118 PSPTO_3656 PSPTO_3675 PSPTO_3554 PSPTO_5138 PSPTO_0004 PSPTO_2346 PSPTO_0360 PSPTO_2101 PSPTO_5310 PSPTO_1990 PSPTO_5277 PSPTO_3551 PSPTO_5275 PSPTO_5075 PSPTO_5040 PSPTO_1080 PSPTO_0948 PSPTO_0209 PSPTO_1838 PSPTO_0456 PSPTO_1700 PSPTO_3646 PSPTO_0678 PSPTO_0178 PSP…
19439	aromatic compound catabolic process	0.00048749	0.0050455	4/176 2.2%	9/3757 0.2%	PSPTO_3675 PSPTO_3554 PSPTO_2346 PSPTO_3551
44275	cellular carbohydrate catabolic process	0.00050289	0.0050779	6/176 3.4%	23/3757 0.6%	PSPTO_4616 PSPTO_0959 PSPTO_5289 PSPTO_4782 PSPTO_1287 PSPTO_0955
55086	nucleobase	0.00055216	0.0053529	11/176 6.2%	74/3757 1.9%	PSPTO_0456 PSPTO_1700 PSPTO_5040 PSPTO_0080 PSPTO_4502 PSPTO_4157 PSPTO_0948 PSPTO_1661 PSPTO_5289 PSPTO_1990 PSPTO_1749
34404	nucleobase	0.00056891	0.0053529	9/176 5.1%	52/3757 1.3%	PSPTO_0456 PSPTO_1700 PSPTO_5040 PSPTO_0080 PSPTO_4502 PSPTO_4157 PSPTO_0948 PSPTO_1661 PSPTO_1990
34654	nucleobase	0.00056891	0.0053529	9/176 5.1%	52/3757 1.3%	PSPTO_0456 PSPTO_1700 PSPTO_5040 PSPTO_0080 PSPTO_4502 PSPTO_4157 PSPTO_0948 PSPTO_1661 PSPTO_1990
9308	amine metabolic process	0.0007534	0.0069313	19/176 10.7%	183/3757 4.8%	PSPTO_5270 PSPTO_0209 PSPTO_1838 PSPTO_0203 PSPTO_0783 PSPTO_3810 PSPTO_3953 PSPTO_0178 PSPTO_3675 PSPTO_3554 PSPTO_5138 PSPTO_2346 PSPTO_0158 PSPTO_4399 PSPTO_0593 PSPTO_5310 PSPTO_5277 PSPTO_3551 PSPTO_5275
46164	alcohol catabolic process	0.00081582	0.0073424	6/176 3.4%	25/3757 0.6%	PSPTO_4616 PSPTO_0959 PSPTO_5289 PSPTO_4782 PSPTO_1287 PSPTO_0955
6570	tyrosine metabolic process	0.00094277	0.0079596	3/176 1.7%	5/3757 0.1%	PSPTO_3554 PSPTO_2346 PSPTO_3551
6572	tyrosine catabolic process	0.00094277	0.0079596	3/176 1.7%	5/3757 0.1%	PSPTO_3554 PSPTO_2346 PSPTO_3551
5996	monosaccharide metabolic process	0.0009613	0.0079596	8/176 4.5%	45/3757 1.1%	PSPTO_4616 PSPTO_1080 PSPTO_0959 PSPTO_1540 PSPTO_5289 PSPTO_4782 PSPTO_1287 PSPTO_0955
9165	nucleotide biosynthetic process	0.0009613	0.0079596	8/176 4.5%	45/3757 1.1%	PSPTO_0456 PSPTO_1700 PSPTO_5040 PSPTO_0080 PSPTO_4502 PSPTO_4157 PSPTO_0948 PSPTO_1661
9072	aromatic amino acid family metabolic process	0.0011096	0.0089005	5/176 2.8%	18/3757 0.4%	PSPTO_3554 PSPTO_2346 PSPTO_0158 PSPTO_0593 PSPTO_3551
40011	locomotion	0.0011179	0.0089005	8/176 4.5%	46/3757 1.2%	PSPTO_0117 PSPTO_1983 PSPTO_1961 PSPTO_0915 PSPTO_1980 PSPTO_2616 PSPTO_1959 PSPTO_1958
19318	hexose metabolic process	0.0011558	0.0090286	7/176 3.9%	36/3757 0.9%	PSPTO_4616 PSPTO_1080 PSPTO_0959 PSPTO_5289 PSPTO_4782 PSPTO_1287 PSPTO_0955
6753	nucleoside phosphate metabolic process	0.0014641	0.011021	9/176 5.1%	59/3757 1.5%	PSPTO_0456 PSPTO_1700 PSPTO_5040 PSPTO_0080 PSPTO_4502 PSPTO_4157 PSPTO_0948 PSPTO_1661 PSPTO_5289
9117	nucleotide metabolic process	0.0014641	0.011021	9/176 5.1%	59/3757 1.5%	PSPTO_0456 PSPTO_1700 PSPTO_5040 PSPTO_0080 PSPTO_4502 PSPTO_4157 PSPTO_0948 PSPTO_1661 PSPTO_5289
6096	glycolysis	0.0017138	0.012562	4/176 2.2%	12/3757 0.3%	PSPTO_4616 PSPTO_0959 PSPTO_1287 PSPTO_0955
6807	nitrogen compound metabolic process	0.0017355	0.012562	45/176 25.5%	633/3757 16.8%	PSPTO_5270 PSPTO_0080 PSPTO_1708 PSPTO_1749 PSPTO_0203 PSPTO_3638 PSPTO_0700 PSPTO_0783 PSPTO_4502 PSPTO_3810 PSPTO_3953 PSPTO_5118 PSPTO_3656 PSPTO_3675 PSPTO_3554 PSPTO_5138 PSPTO_0004 PSPTO_2346 PSPTO_0360 PSPTO_2101 PSPTO_5310 PSPTO_1990 PSPTO_5277 PSPTO_3551 PSPTO_5275 PSPTO_5075 PSPTO_5040 PSPTO_1080 PSPTO_0948 PSPTO_0209 PSPTO_1838 PSPTO_0456 PSPTO_1700 PSPTO_3646 PSPTO_0678 PSPTO_0178 PSP…
6558	L-phenylalanine metabolic process	0.0018207	0.012562	3/176 1.7%	6/3757 0.1%	PSPTO_3554 PSPTO_2346 PSPTO_3551
6559	L-phenylalanine catabolic process	0.0018207	0.012562	3/176 1.7%	6/3757 0.1%	PSPTO_3554 PSPTO_2346 PSPTO_3551
9074	aromatic amino acid family catabolic process	0.0018207	0.012562	3/176 1.7%	6/3757 0.1%	PSPTO_3554 PSPTO_2346 PSPTO_3551
6725	cellular aromatic compound metabolic process	0.0022332	0.014912	8/176 4.5%	51/3757 1.3%	PSPTO_3675 PSPTO_3554 PSPTO_2346 PSPTO_0158 PSPTO_0360 PSPTO_0593 PSPTO_3551 PSPTO_1182
51188	cofactor biosynthetic process	0.0022332	0.014912	8/176 4.5%	51/3757 1.3%	PSPTO_0787 PSPTO_5118 PSPTO_2135 PSPTO_0961 PSPTO_1169 PSPTO_1708 PSPTO_0948 PSPTO_5035
6007	glucose catabolic process	0.00235	0.015443	5/176 2.8%	21/3757 0.5%	PSPTO_4616 PSPTO_0959 PSPTO_5289 PSPTO_1287 PSPTO_0955
19538	protein metabolic process	0.0025035	0.016194	14/176 7.9%	129/3757 3.4%	PSPTO_0618 PSPTO_4808 PSPTO_4506 PSPTO_1537 PSPTO_4579 PSPTO_1541 PSPTO_1563 PSPTO_1343 PSPTO_0178 PSPTO_1533 PSPTO_5138 PSPTO_4377 PSPTO_0394 PSPTO_2156
16052	carbohydrate catabolic process	0.0026837	0.017093	6/176 3.4%	31/3757 0.8%	PSPTO_4616 PSPTO_0959 PSPTO_5289 PSPTO_4782 PSPTO_1287 PSPTO_0955
9267	cellular response to starvation	0.0030767	0.018197	3/176 1.7%	7/3757 0.1%	PSPTO_0809 PSPTO_4424 PSPTO_0073
42594	response to starvation	0.0030767	0.018197	3/176 1.7%	7/3757 0.1%	PSPTO_0809 PSPTO_4424 PSPTO_0073
46700	heterocycle catabolic process	0.0030767	0.018197	3/176 1.7%	7/3757 0.1%	PSPTO_5270 PSPTO_5277 PSPTO_5275
31667	response to nutrient levels	0.0030767	0.018197	3/176 1.7%	7/3757 0.1%	PSPTO_0809 PSPTO_4424 PSPTO_0073
31669	cellular response to nutrient levels	0.0030767	0.018197	3/176 1.7%	7/3757 0.1%	PSPTO_0809 PSPTO_4424 PSPTO_0073
43648	dicarboxylic acid metabolic process	0.0037349	0.021778	6/176 3.4%	33/3757 0.8%	PSPTO_4859 PSPTO_3953 PSPTO_0158 PSPTO_2275 PSPTO_0593 PSPTO_0209
6732	coenzyme metabolic process	0.0044131	0.025375	9/176 5.1%	69/3757 1.8%	PSPTO_0787 PSPTO_3559 PSPTO_0961 PSPTO_1169 PSPTO_0948 PSPTO_5289 PSPTO_5035 PSPTO_1182 PSPTO_2194
6066	alcohol metabolic process	0.0045605	0.025864	8/176 4.5%	57/3757 1.5%	PSPTO_4616 PSPTO_1080 PSPTO_0959 PSPTO_1540 PSPTO_5289 PSPTO_4782 PSPTO_1287 PSPTO_0955
9259	ribonucleotide metabolic process	0.0050646	0.027956	6/176 3.4%	35/3757 0.9%	PSPTO_0456 PSPTO_1700 PSPTO_5040 PSPTO_0080 PSPTO_4502 PSPTO_4157
9260	ribonucleotide biosynthetic process	0.0050646	0.027956	6/176 3.4%	35/3757 0.9%	PSPTO_0456 PSPTO_1700 PSPTO_5040 PSPTO_0080 PSPTO_4502 PSPTO_4157
44272	sulfur compound biosynthetic process	0.0052697	0.028333	5/176 2.8%	25/3757 0.6%	PSPTO_0787 PSPTO_0203 PSPTO_0360 PSPTO_5035 PSPTO_5075
42398	cellular amino acid derivative biosynthetic process	0.0052697	0.028333	5/176 2.8%	25/3757 0.6%	PSPTO_0787 PSPTO_0961 PSPTO_0158 PSPTO_0593 PSPTO_5035
42221	response to chemical stimulus	0.0058749	0.031182	9/176 5.1%	72/3757 1.9%	PSPTO_0117 PSPTO_0809 PSPTO_3675 PSPTO_1983 PSPTO_0915 PSPTO_1980 PSPTO_2616 PSPTO_1959 PSPTO_0946
6750	glutathione biosynthetic process	0.0063457	0.032436	2/176 1.1%	3/3757 0.0%	PSPTO_0787 PSPTO_5035
51716	cellular response to stimulus	0.0063461	0.032436	7/176 3.9%	48/3757 1.2%	PSPTO_3638 PSPTO_3656 PSPTO_0809 PSPTO_3675 PSPTO_4424 PSPTO_2101 PSPTO_0073
18130	heterocycle biosynthetic process	0.0063461	0.032436	7/176 3.9%	48/3757 1.2%	PSPTO_5118 PSPTO_0158 PSPTO_0360 PSPTO_1708 PSPTO_0593 PSPTO_1990 PSPTO_5075
9225	nucleotide-sugar metabolic process	0.0068875	0.033156	3/176 1.7%	9/3757 0.2%	PSPTO_1080 PSPTO_0678 PSPTO_2277
9991	response to extracellular stimulus	0.0068875	0.033156	3/176 1.7%	9/3757 0.2%	PSPTO_0809 PSPTO_4424 PSPTO_0073
71496	cellular response to external stimulus	0.0068875	0.033156	3/176 1.7%	9/3757 0.2%	PSPTO_0809 PSPTO_4424 PSPTO_0073
31668	cellular response to extracellular stimulus	0.0068875	0.033156	3/176 1.7%	9/3757 0.2%	PSPTO_0809 PSPTO_4424 PSPTO_0073
7154	cell communication	0.0068875	0.033156	3/176 1.7%	9/3757 0.2%	PSPTO_0809 PSPTO_4424 PSPTO_0073
6006	glucose metabolic process	0.0074226	0.035321	5/176 2.8%	27/3757 0.7%	PSPTO_4616 PSPTO_0959 PSPTO_5289 PSPTO_1287 PSPTO_0955
46417	chorismate metabolic process	0.0084963	0.039971	4/176 2.2%	18/3757 0.4%	PSPTO_4859 PSPTO_0158 PSPTO_2275 PSPTO_0593
43043	peptide biosynthetic process	0.0095037	0.044208	3/176 1.7%	10/3757 0.2%	PSPTO_0787 PSPTO_2135 PSPTO_5035
6575	cellular amino acid derivative metabolic process	0.0098689	0.045397	6/176 3.4%	40/3757 1.0%	PSPTO_0787 PSPTO_3675 PSPTO_0961 PSPTO_0158 PSPTO_0593 PSPTO_5035
42364	water-soluble vitamin biosynthetic process	0.010123	0.045555	5/176 2.8%	29/3757 0.7%	PSPTO_0696 PSPTO_0360 PSPTO_1708 PSPTO_0948 PSPTO_5075
9110	vitamin biosynthetic process	0.010123	0.045555	5/176 2.8%	29/3757 0.7%	PSPTO_0696 PSPTO_0360 PSPTO_1708 PSPTO_0948 PSPTO_5075

### Sheet: GO protein down
GO_ID	description	p-val	adjusted p-val (the Benjamini-Hochberg method)	cluster freq	total freq	genes
gene expression	4.1834e-08	1.0459e-05	15/85 17.6%	120/3757 3.1%	PSPTO_0629 PSPTO_0636 PSPTO_0622 PSPTO_0644 PSPTO_4933 PSPTO_0645 PSPTO_4425 PSPTO_0640 PSPTO_3358 PSPTO_0650 PSPTO_0652 PSPTO_0074 PSPTO_5136 PSPTO_2380 PSPTO_5242
translation	2.1511e-07	2.6888e-05	12/85 14.1%	83/3757 2.2%	PSPTO_0622 PSPTO_0644 PSPTO_4933 PSPTO_0645 PSPTO_4425 PSPTO_0640 PSPTO_0650 PSPTO_0652 PSPTO_5136 PSPTO_0629 PSPTO_0636 PSPTO_2380
cellular protein metabolic process	4.159e-07	2.9941e-05	13/85 15.2%	105/3757 2.7%	PSPTO_0629 PSPTO_0636 PSPTO_0622 PSPTO_0644 PSPTO_4933 PSPTO_1426 PSPTO_0645 PSPTO_4425 PSPTO_0640 PSPTO_0650 PSPTO_0652 PSPTO_5136 PSPTO_2380
cellular macromolecule biosynthetic process	4.7905e-07	2.9941e-05	16/85 18.8%	164/3757 4.3%	PSPTO_0629 PSPTO_0636 PSPTO_0622 PSPTO_0644 PSPTO_4933 PSPTO_1239 PSPTO_0645 PSPTO_4425 PSPTO_0640 PSPTO_0650 PSPTO_0652 PSPTO_4410 PSPTO_0074 PSPTO_5136 PSPTO_2380 PSPTO_5242
macromolecule biosynthetic process	6.1516e-07	3.0758e-05	16/85 18.8%	167/3757 4.4%	PSPTO_0629 PSPTO_0636 PSPTO_0622 PSPTO_0644 PSPTO_4933 PSPTO_1239 PSPTO_0645 PSPTO_4425 PSPTO_0640 PSPTO_0650 PSPTO_0652 PSPTO_4410 PSPTO_0074 PSPTO_5136 PSPTO_2380 PSPTO_5242
protein metabolic process	7.4574e-07	3.1073e-05	14/85 16.4%	129/3757 3.4%	PSPTO_5140 PSPTO_0629 PSPTO_0636 PSPTO_0622 PSPTO_0644 PSPTO_4933 PSPTO_1426 PSPTO_0645 PSPTO_4425 PSPTO_0640 PSPTO_0650 PSPTO_0652 PSPTO_5136 PSPTO_2380
cellular process	8.3579e-06	0.0002985	44/85 51.7%	1097/3757 29.1%	PSPTO_0636 PSPTO_0639 PSPTO_0622 PSPTO_0644 PSPTO_0568 PSPTO_1239 PSPTO_0645 PSPTO_4403 PSPTO_4425 PSPTO_0640 PSPTO_3358 PSPTO_1332 PSPTO_0443 PSPTO_0983 PSPTO_4423 PSPTO_5136 PSPTO_2200 PSPTO_3099 PSPTO_1430 PSPTO_2380 PSPTO_5132 PSPTO_5251 PSPTO_0629 PSPTO_0626 PSPTO_0649 PSPTO_1419 PSPTO_0775 PSPTO_1644 PSPTO_4933 PSPTO_0635 PSPTO_1426 PSPTO_1960 PSPTO_0650 PSPTO_1104 PSPTO_0652 PSPTO_4058 PSP…
branched chain family amino acid metabolic process	4.7724e-05	0.0014518	5/85 5.8%	19/3757 0.5%	PSPTO_0775 PSPTO_1332 PSPTO_0983 PSPTO_2174 PSPTO_2173
cellular biosynthetic process	5.2264e-05	0.0014518	23/85 27.0%	432/3757 11.4%	PSPTO_0629 PSPTO_0636 PSPTO_0622 PSPTO_0644 PSPTO_0568 PSPTO_4933 PSPTO_1239 PSPTO_0645 PSPTO_4425 PSPTO_0640 PSPTO_0650 PSPTO_1332 PSPTO_1104 PSPTO_0983 PSPTO_0652 PSPTO_4410 PSPTO_0074 PSPTO_5136 PSPTO_2380 PSPTO_5242 PSPTO_2174 PSPTO_2173 PSPTO_5251
biosynthetic process	6.2797e-05	0.0015699	23/85 27.0%	437/3757 11.6%	PSPTO_0629 PSPTO_0636 PSPTO_0622 PSPTO_0644 PSPTO_0568 PSPTO_4933 PSPTO_1239 PSPTO_0645 PSPTO_4425 PSPTO_0640 PSPTO_0650 PSPTO_1332 PSPTO_1104 PSPTO_0983 PSPTO_0652 PSPTO_4410 PSPTO_0074 PSPTO_5136 PSPTO_2380 PSPTO_5242 PSPTO_2174 PSPTO_2173 PSPTO_5251
branched chain family amino acid biosynthetic process	0.00020554	0.0046713	4/85 4.7%	14/3757 0.3%	PSPTO_1332 PSPTO_0983 PSPTO_2174 PSPTO_2173
metabolic process	0.00027483	0.0051302	43/85 50.5%	1208/3757 32.1%	PSPTO_3708 PSPTO_0636 PSPTO_0622 PSPTO_0644 PSPTO_1215 PSPTO_0568 PSPTO_1239 PSPTO_4923 PSPTO_0744 PSPTO_0645 PSPTO_4425 PSPTO_0640 PSPTO_3358 PSPTO_2003 PSPTO_1332 PSPTO_0443 PSPTO_0983 PSPTO_5136 PSPTO_2200 PSPTO_1430 PSPTO_2380 PSPTO_5251 PSPTO_5140 PSPTO_0629 PSPTO_1419 PSPTO_0775 PSPTO_0556 PSPTO_1644 PSPTO_4933 PSPTO_1426 PSPTO_0650 PSPTO_1104 PSPTO_0652 PSPTO_4058 PSPTO_4410 PSPTO_0074 PSP…
ribonucleoprotein complex biogenesis	0.00028729	0.0051302	5/85 5.8%	27/3757 0.7%	PSPTO_0635 PSPTO_0640 PSPTO_0626 PSPTO_0639 PSPTO_0649
ribosome biogenesis	0.00028729	0.0051302	5/85 5.8%	27/3757 0.7%	PSPTO_0635 PSPTO_0640 PSPTO_0626 PSPTO_0639 PSPTO_0649
primary metabolic process	0.00046296	0.007716	33/85 38.8%	847/3757 22.5%	PSPTO_0636 PSPTO_0622 PSPTO_0644 PSPTO_0568 PSPTO_1239 PSPTO_0645 PSPTO_4425 PSPTO_0640 PSPTO_3358 PSPTO_1332 PSPTO_0983 PSPTO_5136 PSPTO_2200 PSPTO_1430 PSPTO_2380 PSPTO_5140 PSPTO_0629 PSPTO_1419 PSPTO_0775 PSPTO_1644 PSPTO_4933 PSPTO_1426 PSPTO_0650 PSPTO_1104 PSPTO_0652 PSPTO_4058 PSPTO_4410 PSPTO_0074 PSPTO_0075 PSPTO_2474 PSPTO_5242 PSPTO_2174 PSPTO_2173
cellular metabolic process	0.00059344	0.0092726	35/85 41.1%	933/3757 24.8%	PSPTO_0636 PSPTO_0622 PSPTO_0644 PSPTO_0568 PSPTO_1239 PSPTO_0645 PSPTO_4425 PSPTO_0640 PSPTO_3358 PSPTO_1332 PSPTO_0443 PSPTO_0983 PSPTO_5136 PSPTO_2200 PSPTO_1430 PSPTO_2380 PSPTO_5251 PSPTO_0629 PSPTO_1419 PSPTO_0775 PSPTO_1644 PSPTO_4933 PSPTO_1426 PSPTO_0650 PSPTO_1104 PSPTO_0652 PSPTO_4058 PSPTO_4410 PSPTO_0074 PSPTO_2197 PSPTO_0075 PSPTO_2474 PSPTO_5242 PSPTO_2174 PSPTO_2173
cellular component biogenesis	0.00090803	0.013353	8/85 9.4%	91/3757 2.4%	PSPTO_0635 PSPTO_0640 PSPTO_1960 PSPTO_4410 PSPTO_0626 PSPTO_5132 PSPTO_0639 PSPTO_0649
cellular macromolecule metabolic process	0.0020779	0.02886	21/85 24.7%	486/3757 12.9%	PSPTO_0629 PSPTO_0636 PSPTO_0622 PSPTO_0644 PSPTO_1644 PSPTO_4933 PSPTO_1239 PSPTO_1426 PSPTO_0645 PSPTO_4425 PSPTO_0640 PSPTO_3358 PSPTO_0650 PSPTO_0652 PSPTO_4058 PSPTO_4410 PSPTO_0074 PSPTO_5136 PSPTO_2474 PSPTO_2380 PSPTO_5242
macromolecule metabolic process	0.0024222	0.031871	22/85 25.8%	526/3757 14.0%	PSPTO_5140 PSPTO_0629 PSPTO_0636 PSPTO_0622 PSPTO_0644 PSPTO_1644 PSPTO_4933 PSPTO_1239 PSPTO_1426 PSPTO_0645 PSPTO_4425 PSPTO_0640 PSPTO_3358 PSPTO_0650 PSPTO_0652 PSPTO_4058 PSPTO_4410 PSPTO_0074 PSPTO_5136 PSPTO_2474 PSPTO_2380 PSPTO_5242
leucine biosynthetic process	0.0029471	0.035085	2/85 2.3%	4/3757 0.1%	PSPTO_2174 PSPTO_2173
leucine metabolic process	0.0029471	0.035085	2/85 2.3%	4/3757 0.1%	PSPTO_2174 PSPTO_2173

### Sheet: protein up
PSPTO_0004
PSPTO_0073
PSPTO_0080
PSPTO_0098
PSPTO_0100
PSPTO_0109
PSPTO_0117
PSPTO_0153
PSPTO_0155
PSPTO_0158
PSPTO_0162
PSPTO_0178
PSPTO_0182
PSPTO_0200
PSPTO_0201
PSPTO_0203
PSPTO_0209
PSPTO_0329
PSPTO_0341
PSPTO_0343
PSPTO_0360
PSPTO_0378
PSPTO_0391
PSPTO_0394
PSPTO_0396
PSPTO_0401
PSPTO_0408
PSPTO_0410
PSPTO_0456
PSPTO_0458
PSPTO_0460
PSPTO_0462
PSPTO_0491
PSPTO_0506
PSPTO_0545
PSPTO_0563
PSPTO_0593
PSPTO_0600
PSPTO_0618
PSPTO_0678
PSPTO_0696
PSPTO_0700
PSPTO_0722
PSPTO_0725
PSPTO_0733
PSPTO_0774
PSPTO_0783
PSPTO_0787
PSPTO_0809
PSPTO_0912
PSPTO_0915
PSPTO_0939
PSPTO_0946
PSPTO_0948
PSPTO_0955
PSPTO_0959
PSPTO_0961
PSPTO_1005
PSPTO_1072
PSPTO_1075
PSPTO_1080
PSPTO_1089
PSPTO_1169
PSPTO_1182
PSPTO_1266
PSPTO_1287
PSPTO_1289
PSPTO_1290
PSPTO_1307
PSPTO_1326
PSPTO_1343
PSPTO_1386
PSPTO_1397
PSPTO_1424
PSPTO_1431
PSPTO_1433
PSPTO_1436
PSPTO_1531
PSPTO_1533
PSPTO_1537
PSPTO_1540
PSPTO_1541
PSPTO_1546
PSPTO_1563
PSPTO_1621
PSPTO_1661
PSPTO_1690
PSPTO_1698
PSPTO_1700
PSPTO_1708
PSPTO_1734
PSPTO_1743
PSPTO_1749
PSPTO_1779
PSPTO_1808
PSPTO_1838
PSPTO_1841
PSPTO_1846
PSPTO_1850
PSPTO_1909
PSPTO_1918
PSPTO_1919
PSPTO_1936
PSPTO_1949
PSPTO_1958
PSPTO_1959
PSPTO_1961
PSPTO_1963
PSPTO_1977
PSPTO_1980
PSPTO_1983
PSPTO_1988
PSPTO_1990
PSPTO_2039
PSPTO_2047
PSPTO_2101
PSPTO_2120
PSPTO_2135
PSPTO_2152
PSPTO_2154
PSPTO_2156
PSPTO_2161
PSPTO_2194
PSPTO_2275
PSPTO_2277
PSPTO_2284
PSPTO_2346
PSPTO_2368
PSPTO_2373
PSPTO_2470
PSPTO_2475
PSPTO_2479
PSPTO_2480
PSPTO_2616
PSPTO_3028
PSPTO_3040
PSPTO_3119
PSPTO_3130
PSPTO_3148
PSPTO_3150
PSPTO_3163
PSPTO_3256
PSPTO_3348
PSPTO_3349
PSPTO_3430
PSPTO_3460
PSPTO_3463
PSPTO_3487
PSPTO_3492
PSPTO_3493
PSPTO_3506
PSPTO_3510
PSPTO_3551
PSPTO_3554
PSPTO_3559
PSPTO_3599
PSPTO_3638
PSPTO_3646
PSPTO_3656
PSPTO_3665
PSPTO_3671
PSPTO_3675
PSPTO_3787
PSPTO_3810
PSPTO_3818
PSPTO_3840
PSPTO_3847
PSPTO_3855
PSPTO_3858
PSPTO_3925
PSPTO_3953
PSPTO_3974
PSPTO_3995
PSPTO_4022
PSPTO_4031
PSPTO_4090
PSPTO_4098
PSPTO_4111
PSPTO_4112
PSPTO_4113
PSPTO_4114
PSPTO_4157
PSPTO_4160
PSPTO_4220
PSPTO_4333
PSPTO_4377
PSPTO_4380
PSPTO_4399
PSPTO_4424
PSPTO_4453
PSPTO_4482
PSPTO_4484
PSPTO_4499
PSPTO_4502
PSPTO_4506
PSPTO_4509
PSPTO_4549
PSPTO_4555
PSPTO_4557
PSPTO_4579
PSPTO_4582
PSPTO_4610
PSPTO_4616
PSPTO_4627
PSPTO_4648
PSPTO_4658
PSPTO_4735
PSPTO_4755
PSPTO_4782
PSPTO_4804
PSPTO_4805
PSPTO_4808
PSPTO_4845
PSPTO_4848
PSPTO_4859
PSPTO_4860
PSPTO_4889
PSPTO_4922
PSPTO_4974
PSPTO_4987
PSPTO_4988
PSPTO_4997
PSPTO_5003
PSPTO_5024
PSPTO_5035
PSPTO_5040
PSPTO_5062
PSPTO_5074
PSPTO_5075
PSPTO_5118
PSPTO_5138
PSPTO_5240
PSPTO_5249
PSPTO_5250
PSPTO_5270
PSPTO_5275
PSPTO_5277
PSPTO_5289
PSPTO_5310
PSPTO_5324
PSPTO_5340
PSPTO_5365
PSPTO_5404
PSPTO_5415
PSPTO_5418
PSPTO_5419
PSPTO_5421
PSPTO_5422
PSPTO_5609
PSPTO_B0071

### Sheet: protein down
PSPTO_0074
PSPTO_0075
PSPTO_0119
PSPTO_0145
PSPTO_0180
PSPTO_0404
PSPTO_0443
PSPTO_0512
PSPTO_0556
PSPTO_0568
PSPTO_0572
PSPTO_0597
PSPTO_0622
PSPTO_0626
PSPTO_0629
PSPTO_0635
PSPTO_0636
PSPTO_0639
PSPTO_0640
PSPTO_0644
PSPTO_0645
PSPTO_0649
PSPTO_0650
PSPTO_0651
PSPTO_0652
PSPTO_0738
PSPTO_0744
PSPTO_0775
PSPTO_0819
PSPTO_0983
PSPTO_1104
PSPTO_1122
PSPTO_1180
PSPTO_1215
PSPTO_1239
PSPTO_1258
PSPTO_1274
PSPTO_1332
PSPTO_1340
PSPTO_1365
PSPTO_1419
PSPTO_1423
PSPTO_1426
PSPTO_1430
PSPTO_1506
PSPTO_1542
PSPTO_1596
PSPTO_1631
PSPTO_1644
PSPTO_1805
PSPTO_1858
PSPTO_1960
PSPTO_1981
PSPTO_2003
PSPTO_2014
PSPTO_2112
PSPTO_2173
PSPTO_2174
PSPTO_2197
PSPTO_2200
PSPTO_2245
PSPTO_2286
PSPTO_2294
PSPTO_2299
PSPTO_2380
PSPTO_2474
PSPTO_3099
PSPTO_3108
PSPTO_3358
PSPTO_3420
PSPTO_3466
PSPTO_3582
PSPTO_3687
PSPTO_3708
PSPTO_3952
PSPTO_3971
PSPTO_4010
PSPTO_4058
PSPTO_4222
PSPTO_4229
PSPTO_4305
PSPTO_4397
PSPTO_4403
PSPTO_4410
PSPTO_4423
PSPTO_4425
PSPTO_4447
PSPTO_4451
PSPTO_4464
PSPTO_4476
PSPTO_4504
PSPTO_4529
PSPTO_4560
PSPTO_4575
PSPTO_4645
PSPTO_4788
PSPTO_4806
PSPTO_4839
PSPTO_4897
PSPTO_4923
PSPTO_4933
PSPTO_4939
PSPTO_4950
PSPTO_5038
PSPTO_5132
PSPTO_5136
PSPTO_5140
PSPTO_5170
PSPTO_5187
PSPTO_5242
PSPTO_5251
PSPTO_5284
PSPTO_5399
