## Supplementary material for "*In planta* bacterial multi-omics analysis illuminates regulatory principles underlying plant-pathogen interactions": Data S14

### Sheet: Sheet1
Name	Sequence (5'-3')	Comments
PSPTO_0384_Topo_F	CACCATGAACCTGCGCGTACCTGCC	Gene cloning for pENTR/D-Topo vector
PSPTO_0384_Topo_R	CCGATGGTGAGTGTTGCCAGC
PSPTO_3050_Topo_F	CACCATGACCCGAACCGCCTTGCTT	Gene cloning for pENTR/D-Topo vector
PSPTO_3050_Topo_R	TACGCCGACCGACGATGAGCG
PSPTO_3467_Topo_F	CACCATGTCCGGGCAACTGCTGACC	Gene cloning for pENTR/D-Topo vector
PSPTO_3467_Topo_R	CACCGACAAGTGCAACATCCT
GFP_Topo_F	CACCATGGTGAGCAAGGGCGAGGAG	Gene cloning for pENTR/D-Topo vector
GFP_Topo_R	TCATTGTTTGCCTCCCTGCTG
PSPTO_0384_RT_F	ACTGGCCGACCATGTAAAAC	qRT-PCR
PSPTO_0384_RT_R	CCTGCTCGAAACCTAACCAG
PSPTO_3050_RT_F	GGAAGACACACAACCCCATC	qRT-PCR
PSPTO_3050_RT_R	ACTTCGGCAATGTCCAGAAC
PSPTO_3467_RT_F	AAAACGTCATTCACCACACG	qRT-PCR
PSPTO_3467_RT_R	ACGCTCAATCCTCAAGTTGG
PSPTO_0001_RT_F	TGATGCGTTGCTGATCGATG	qRT-PCR
PSPTO_0001_RT_R	TCCAGGCCTTCGATTTCCTT
PSPTO_0763_RT_F	ATTGTCGACACCTGGAGCA	qRT-PCR
PSPTO_0763_RT_R	CCAGCTATCACCGTCGACTT
PSPTO_3953_RT_F	GCTGTCGAACTGATGCTGTT	qRT-PCR
PSPTO_3953_RT_R	ACGGGGATAGGGTTGGATTC
PSPTO_0655_RT_F	GTGGGCTTGATGTGGTGTTC	qRT-PCR
PSPTO_0655_RT_R	CCTGCTACGGACATCAAACG
PSPTO_5315_RT_F	TTCATGTGGCTGACGTTGAT	qRT-PCR
PSPTO_5315_RT_R	AACACTATGGCCAGCACCAC
PSPTO_3355_RT_F	GATGGACGGCTACAAAACCC	qRT-PCR
PSPTO_3355_RT_R	GTGTTCAGGTGTATGCGCAT
PSPTO_2310_RT_F	ACGGCGTTCATGGTAAATCC	qRT-PCR
PSPTO_2310_RT_R	GCGTGAAGTTCGTTGAGTCT
PSPTO_1062_RT_F	TCGTACTCTCCATGACTGCC	qRT-PCR
PSPTO_1062_RT_R	CACCTTTGTCGTTCTCACCC
PSPTO_4540_RT_F	CACGATGAAAGACTGGAGCA	qRT-PCR
PSPTO_4540_RT_R	CCTCGTCGTAAAACCCTGAA
PSPTO_5198_RT_F	CATCCTGAAAACGGTCGCAA	qRT-PCR
PSPTO_5198_RT_R	CCCAGAACACCATGTCGTTG
PSPTO_0307_RT_F	GTAGTGTTGACGGTCAGGAC	qRT-PCR
PSPTO_0307_RT_R	CGGGGTTCTGCAAACGAAAC
PSPTO_3466_RT_F	TACCTGGTAGCGATTCGTCC	qRT-PCR
PSPTO_3466_RT_R	CTCGCTGTGATCAAGGAAGC
hrpz_qF	CTGCCCTTTGAAACCGATAG	qRT-PCR
hrpz_qR	CAGCAACACCCCAGTCTTTT
hrcc_qF	GTACACCGGTCGACAATTCC	qRT-PCR
hrcc_qR	CAGTTGACCCAGGTCCTGAT
16S_qF	CATTGAGACAGGTGCTGCAT	qRT-PCR
16S_qR	CACCGGCAGTCTCCTTAGAG
